# Specialization restricts the evolutionary paths available to yeast sugar transporters

**DOI:** 10.1101/2024.07.22.604696

**Authors:** Johnathan G. Crandall, Xiaofan Zhou, Antonis Rokas, Chris Todd Hittinger

## Abstract

Functional innovation at the protein level is a key source of evolutionary novelties. The constraints on functional innovations are likely to be highly specific in different proteins, which are shaped by their unique histories and the extent of global epistasis that arises from their structures and biochemistries. These contextual nuances in the sequence-function relationship have implications both for a basic understanding of the evolutionary process and for engineering proteins with desirable properties. Here, we have investigated the molecular basis of novel function in a model member of an ancient, conserved, and biotechnologically relevant protein family. These Major Facilitator Superfamily sugar porters are a functionally diverse group of proteins that are thought to be highly plastic and evolvable. By dissecting a recent evolutionary innovation in an α-glucoside transporter from the yeast *Saccharomyces eubayanus*, we show that the ability to transport a novel substrate requires high-order interactions between many protein regions and numerous specific residues proximal to the transport channel. To reconcile the functional diversity of this family with the constrained evolution of this model protein, we generated new, state-of-the-art genome annotations for 332 Saccharomycotina yeast species spanning approximately 400 million years of evolution. By integrating phylogenetic and phenotypic analyses across these species, we show that the model yeast α-glucoside transporters likely evolved from a multifunctional ancestor and became subfunctionalized. The accumulation of additive and epistatic substitutions likely entrenched this subfunction, which made the simultaneous acquisition of multiple interacting substitutions the only reasonably accessible path to novelty.
