## Supplementary material for "Specialization restricts the evolutionary paths available to yeast sugar transporters": Table S1

### Sheet: Strains
Table S1. S. eubayanus strains and plasmids used in this study.
Strain ID	Genotype	Derived from	Reference
yHKS210	Wild strain		Peris, David, et al. (2014). "Population structure and reticulate evolution of Saccharomyces eubayanus and its lager-brewing hybrids." Molecular Ecology 23(8), 2031-2045.
yHEB1505	MATα/MATa MALT434/MALT434	yHKS210	Baker, EmilyClare P., and Chris Todd Hittinger (2019). "Evolution of a novel chimeric maltotriose transporter in Saccharomyces eubayanus from parent proteins unable to perform this function." PLoS Genetics 15(4), e1007786.
yHJC186	MATα/MATa malt2Δ::kanMX/malt2Δ::kanMX malt4Δ::kanMX/malt4Δ::kanMX	yHKS210	This study
yHJC195	MATα/MATa ho-Δ/ho-Δ	yHKS210	This study
yHJC200	MATα/MATa malt2Δ::kanMX/malt2Δ::kanMX malt4Δ::kanMX/malt4Δ::kanMX ho-Δ/ho-Δ	yHJC186	This study
yHJC207	MATα malt2Δ::kanMX malt4Δ::kanMX ho-Δ	yHJC200	This study
yHJC211	MATα ho-Δ	yHJC195	This study
yHJC233	MATα malt2Δ::Chimera9 malt4Δ::Chimera9 ho-Δ	yHJC207	This study
yHJC234	MATα malt2Δ::Chimera10 malt4Δ::Chimera10 ho-Δ	yHJC207	This study
yHJC236	MATα malt2Δ::Chimera17 malt4Δ::Chimera17 ho-Δ	yHJC207	This study
yHJC237	MATα malt2Δ::Chimera1 malt4Δ::Chimera1 ho-Δ	yHJC207	This study
yHJC245	MATα malt2Δ::MALT4S468F I503M G504A N505C V508T I512T malt4Δ::MALT4S468F I503M G504A N505C V508T I512T ho-Δ	yHJC207	This study
yHJC246	MATα malt2Δ::MALT4S468F I503M G504A N505C V508T I512T malt4Δ::MALT4S468F I503M G504A N505C V508T I512T ho-Δ	yHJC207	This study
yHJC247	MATα malt2Δ::MALT4S468F I503M G504A N505C V508T I512T malt4Δ::MALT4S468F I503M G504A N505C V508T I512T ho-Δ	yHJC207	This study
yHJC248	MATα malt2Δ::MALT4S468F I503M G504A N505C V508T I512T malt4Δ::MALT4S468F I503M G504A N505C V508T I512T ho-Δ	yHJC207	This study
yHJC249	MATα malt2Δ::MALT4N522D F534L L536F V538T I540V malt4Δ::MALT4N522D F534L L536F V538T I540V ho-Δ	yHJC207	This study
yHJC250	MATα malt2Δ::MALT4N522D F534L L536F V538T I540V malt4Δ::MALT4N522D F534L L536F V538T I540V ho-Δ	yHJC207	This study
yHJC251	MATα malt2Δ::MALT4N522D F534L L536F V538T I540V malt4Δ::MALT4N522D F534L L536F V538T I540V ho-Δ	yHJC207	This study
yHJC252	MATα malt2Δ::MALT4N522D F534L L536F V538T I540V malt4Δ::MALT4N522D F534L L536F V538T I540V ho-Δ	yHJC207	This study
yHJC253	MATα malt2Δ::MALT4S468F N522D malt4Δ::MALT4S468F N522D ho-Δ	yHJC207	This study
yHJC254	MATα malt2Δ::MALT4S468F N522D malt4Δ::MALT4S468F N522D ho-Δ	yHJC207	This study
yHJC255	MATα malt2Δ::MALT4S468F N522D malt4Δ::MALT4S468F N522D ho-Δ	yHJC207	This study
yHJC256	MATα malt2Δ::MALT4S468F N522D malt4Δ::MALT4S468F N522D ho-Δ	yHJC207	This study
yHJC283	MATα malt2Δ::MALT434 malt4Δ::MALT434 ho-Δ	yHJC207	This study
yHJC284	MATα malt2Δ::sseAGT1 malt4Δ::seAGT1 ho-Δ	yHJC207	This study
yHJC285	MATα malt2Δ::sseAGT1 malt4Δ::seAGT1 ho-Δ	yHJC207	This study
yHJC286	MATα malt2Δ::Chimera11 malt4Δ::Chimera11 ho-Δ	yHJC207	This study
yHJC307	MATα malt2Δ::MALT4S468F I503M G504A malt4Δ::MALT4S468F I503M G504A ho-Δ	yHJC207	This study
yHJC308	MATα malt2Δ::MALT4S468F I503M G504A malt4Δ::MALT4S468F I503M G504A ho-Δ	yHJC207	This study
yHJC309	MATα malt2Δ::MALT4I503M G504A N505C malt4Δ::MALT4I503M G504A N505C ho-Δ	yHJC207	This study
yHJC312	MATα malt2Δ::MALT4N505C V508T I512T malt4Δ::MALT4N505C V508T I512T ho-Δ	yHJC207	This study
yHJC313	MATα malt2Δ::MALT4N505C V508T I512T malt4Δ::MALT4N505C V508T I512T ho-Δ	yHJC207	This study
yHJC319	MATα malt2Δ::MALT4I503M G504A N505C malt4Δ::MALT4I503M G504A N505C ho-Δ	yHJC207	This study
yHJC320	MATα malt2Δ::MALT4I503M G504A N505C malt4Δ::MALT4I503M G504A N505C ho-Δ	yHJC207	This study
yHJC321	MATα malt2Δ::Chimera1 malt4Δ::Chimera1 ho-Δ	yHJC207	This study
yHJC323	MATα malt2Δ::MALT4I503M G504A N505C malt4Δ::MALT4I503M G504A N505C ho-Δ	yHJC207	This study
yHJC330	MATα malt2Δ::MALT4I503M G504A N505C V508T I512T malt4Δ::MALT4I503M G504A N505C V508T I512T ho-Δ	yHJC207	This study
yHJC331	MATα malt2Δ::MALT4I503M G504A N505C V508T I512T malt4Δ::MALT4I503M G504A N505C V508T I512T ho-Δ	yHJC207	This study
yHJC332	MATα malt2Δ::MALT4I503M G504A N505C V508T I512T malt4Δ::MALT4I503M G504A N505C V508T I512T ho-Δ	yHJC207	This study
yHJC333	MATα malt2Δ::MALT4S468F G504A N505C V508T I512T malt4Δ::MALT4S468F G504A N505C V508T I512T ho-Δ	yHJC207	This study
yHJC334	MATα malt2Δ::MALT4S468F G504A N505C V508T I512T malt4Δ::MALT4S468F G504A N505C V508T I512T ho-Δ	yHJC207	This study
yHJC335	MATα malt2Δ::MALT4S468F G504A N505C V508T I512T malt4Δ::MALT4S468F G504A N505C V508T I512T ho-Δ	yHJC207	This study
yHJC336	MATα malt2Δ::MALT4S468F G504A N505C V508T I512T malt4Δ::MALT4S468F G504A N505C V508T I512T ho-Δ	yHJC207	This study
yHJC339	MATα malt2Δ::MALT4S468F I503M N505C V508T I512T malt4Δ::MALT4S468F I503M N505C V508T I512T ho-Δ	yHJC207	This study
yHJC340	MATα malt2Δ::MALT4S468F I503M N505C V508T I512T malt4Δ::MALT4S468F I503M N505C V508T I512T ho-Δ	yHJC207	This study
yHJC341	MATα malt2Δ::MALT4S468F I503M N505C V508T I512T malt4Δ::MALT4S468F I503M N505C V508T I512T ho-Δ	yHJC207	This study
yHJC342	MATα malt2Δ::MALT4S468F I503M G504A V508T I512T malt4Δ::MALT4S468F I503M G504A V508T I512T ho-Δ	yHJC207	This study
yHJC343	MATα malt2Δ::MALT4S468F I503M G504A V508T I512T malt4Δ::MALT4S468F I503M G504A V508T I512T ho-Δ	yHJC207	This study
yHJC344	MATα malt2Δ::MALT4S468F I503M G504A N505C I512T malt4Δ::MALT4S468F I503M G504A N505C I512T ho-Δ	yHJC207	This study
yHJC345	MATα malt2Δ::MALT4S468F I503M G504A N505C I512T malt4Δ::MALT4S468F I503M G504A N505C I512T ho-Δ	yHJC207	This study
yHJC346	MATα malt2Δ::MALT4S468F I503M G504A N505C I512T malt4Δ::MALT4S468F I503M G504A N505C I512T ho-Δ	yHJC207	This study
yHJC348	MATα malt2Δ::MALT4S468F I503M G504A N505C V508T malt4Δ::MALT4S468F I503M G504A N505C V508T ho-Δ	yHJC207	This study
yHJC349	MATα malt2Δ::MALT4S468F I503M G504A N505C V508T malt4Δ::MALT4S468F I503M G504A N505C V508T ho-Δ	yHJC207	This study
yHJC350	MATα malt2Δ::MALT4S468F I503M G504A N505C V508T malt4Δ::MALT4S468F I503M G504A N505C V508T ho-Δ	yHJC207	This study
yHJC409	MATα malt2Δ::Chimera8 malt4Δ::Chimera8 ho-Δ	yHJC207	This study
yHJC410	MATα malt2Δ::Chimera5 malt4Δ::Chimera5 ho-Δ	yHJC207	This study
yHJC411	MATα malt2Δ::Chimera2 malt4Δ::Chimera2 ho-Δ	yHJC207	This study
yHJC412	MATα malt2Δ::Chimera2 malt4Δ::Chimera2 ho-Δ	yHJC207	This study
yHJC417	MATα malt2Δ::MALT4I503M N505C I512T malt4Δ::MALT4I503M N505C I512T ho-Δ	yHJC207	This study
yHJC423	MATα malt2Δ::Chimera8 malt4Δ::Chimera8 ho-Δ	yHJC207	This study
yHJC424	MATα malt2Δ::Chimera8 malt4Δ::Chimera8 ho-Δ	yHJC207	This study
yHJC425	MATα malt2Δ::Chimera8 malt4Δ::Chimera8 ho-Δ	yHJC207	This study
yHJC426	MATα malt2Δ::Chimera12 malt4Δ::Chimera12 ho-Δ	yHJC207	This study
yHJC427	MATα malt2Δ::Chimera5 malt4Δ::Chimera5 ho-Δ	yHJC207	This study
yHJC428	MATα malt2Δ::Chimera5 malt4Δ::Chimera5 ho-Δ	yHJC207	This study
yHJC429	MATα malt2Δ::Chimera5 malt4Δ::Chimera5 ho-Δ	yHJC207	This study
yHJC430	MATα malt2Δ::MALT4I503M N505C V508T I512T malt4Δ::MALT4I503M N505C V508T I512T ho-Δ	yHJC207	This study
yHJC431	MATα malt2Δ::MALT4I503M N505C V508T I512T malt4Δ::MALT4I503M N505C V508T I512T ho-Δ	yHJC207	This study
yHJC432	MATα malt2Δ::MALT4I503M N505C V508T I512T malt4Δ::MALT4I503M N505C V508T I512T ho-Δ	yHJC207	This study
yHJC433	MATα malt2Δ::MALT4I503M N505C I512T malt4Δ::MALT4I503M N505C I512T ho-Δ	yHJC207	This study
yHJC434	MATα malt2Δ::MALT4I503M N505C I512T malt4Δ::MALT4I503M N505C I512T ho-Δ	yHJC207	This study
yHJC487	MATα malt2Δ::Chimera16 malt4Δ::Chimera16 ho-Δ	yHJC207	This study
yHJC518	MATα malt2Δ::Chimera3 malt4Δ::Chimera3 ho-Δ	yHJC207	This study
yHJC526	MATα malt2Δ::Chimera4 malt4Δ::Chimera4 ho-Δ	yHJC207	This study
yHJC533	MATα malt2Δ::Chimera6 malt4Δ::Chimera6 ho-Δ	yHJC207	This study
yHJC534	MATα malt2Δ::Chimera6 malt4Δ::Chimera6 ho-Δ	yHJC207	This study
yHJC535	MATα malt2Δ::Chimera7 malt4Δ::Chimera7 ho-Δ	yHJC207	This study
yHJC536	MATα malt2Δ::Chimera7 malt4Δ::Chimera7 ho-Δ	yHJC207	This study
yHJC537	MATα malt2Δ::Chimera7 malt4Δ::Chimera7 ho-Δ	yHJC207	This study
yHJC538	MATα malt2Δ::Chimera7 malt4Δ::Chimera7 ho-Δ	yHJC207	This study
yHJC539	MATα malt2Δ::MALT4A378T S379Q S468F I503M G504A N505C V508T I512T malt4Δ::MALT4A378T S379Q S468F I503M G504A N505C V508T I512T ho-Δ	yHJC207	This study
yHJC545	MATα malt2Δ::MALT4S379C S468F I503M G504A N505C V508T I512T malt4Δ::MALT4S379C S468F I503M G504A N505C V508T I512T ho-Δ	yHJC207	This study
yHJC546	MATα malt2Δ::MALT4S379C S468F I503M G504A N505C V508T I512T malt4Δ::MALT4S379C S468F I503M G504A N505C V508T I512T ho-Δ	yHJC207	This study
yHJC547	MATα malt2Δ::MALT4S379C S468F I503M G504A N505C V508T I512T malt4Δ::MALT4S379C S468F I503M G504A N505C V508T I512T ho-Δ	yHJC207	This study
yHJC548	MATα malt2Δ::MALT4S379E S468F I503M G504A N505C V508T I512T malt4Δ::MALT4S379E S468F I503M G504A N505C V508T I512T ho-Δ	yHJC207	This study
yHJC549	MATα malt2Δ::MALT4S379E S468F I503M G504A N505C V508T I512T malt4Δ::MALT4S379E S468F I503M G504A N505C V508T I512T ho-Δ	yHJC207	This study
yHJC550	MATα malt2Δ::MALT4S468F I503M G504A N505D V508T I512T malt4Δ::MALT4S468F I503M G504A N505D V508T I512T ho-Δ	yHJC207	This study
yHJC551	MATα malt2Δ::MALT4S468F I503M G504A N505Q V508T I512T malt4Δ::MALT4S468F I503M G504A N505Q V508T I512T ho-Δ	yHJC207	This study
yHJC552	MATα malt2Δ::MALT4S468F I503M G504A N505C V508T I512V malt4Δ::MALT4S468F I503M G504A N505C V508T I512V ho-Δ	yHJC207	This study
yHJC553	MATα malt2Δ::MALT4S468F I503M G504A N505C V508T I512V malt4Δ::MALT4S468F I503M G504A N505C V508T I512V ho-Δ	yHJC207	This study
yHJC554	MATα malt2Δ::MALT4S468F I503M G504A N505C V508T I512V malt4Δ::MALT4S468F I503M G504A N505C V508T I512V ho-Δ	yHJC207	This study
yHJC555	MATα malt2Δ::Chimera13 malt4Δ::Chimera13 ho-Δ	yHJC207	This study
yHJC556	MATα malt2Δ::Chimera13 malt4Δ::Chimera13 ho-Δ	yHJC207	This study
yHJC557	MATα malt2Δ::Chimera13 malt4Δ::Chimera13 ho-Δ	yHJC207	This study
yHJC560	MATα malt2Δ::Chimera15 malt4Δ::Chimera15 ho-Δ	yHJC207	This study
yHJC561	MATα malt2Δ::Chimera15 malt4Δ::Chimera15 ho-Δ	yHJC207	This study
yHJC562	MATα malt2Δ::Chimera15 malt4Δ::Chimera15 ho-Δ	yHJC207	This study
yHJC563	MATα malt2Δ::Chimera14 malt4Δ::Chimera14 ho-Δ	yHJC207	This study
yHJC564	MATα malt2Δ::Chimera14 malt4Δ::Chimera14 ho-Δ	yHJC207	This study
yHJC565	MATα malt2Δ::MALT4A378T S468F I503M G504A N505C V508T I512T malt4Δ::MALT4A378T S468F I503M G504A N505C V508T I512T ho-Δ	yHJC207	This study
yHJC566	MATα malt2Δ::MALT4S379Q S468F I503M G504A N505C V508T I512T malt4Δ::MALT4S379Q S468F I503M G504A N505C V508T I512T ho-Δ	yHJC207	This study
yHJC567	MATα malt2Δ::Chimera14 malt4Δ::Chimera14 ho-Δ	yHJC207	This study
yHJC568	MATα malt2Δ::MALT4A378T S468F I503M G504A N505C V508T I512T malt4Δ::MALT4A378T S468F I503M G504A N505C V508T I512T ho-Δ	yHJC207	This study
yHJC569	MATα malt2Δ::MALT4A378T S468F I503M G504A N505C V508T I512T malt4Δ::MALT4A378T S468F I503M G504A N505C V508T I512T ho-Δ	yHJC207	This study
yHJC573	MATα malt2Δ::Chimera14 malt4Δ::Chimera14 ho-Δ	yHJC207	This study
yHJC574	MATα malt2Δ::MALT4S379Q S468F I503M G504A N505C V508T I512T malt4Δ::MALT4S379Q S468F I503M G504A N505C V508T I512T ho-Δ	yHJC207	This study
yHJC578	MATα malt2Δ::MALT4S379Q S468F I503M G504A N505E V508T I512T malt4Δ::MALT4S379Q S468F I503M G504A N505E V508T I512T ho-Δ	yHJC207	This study
yHJC581	MATα malt2Δ::MALT4S379Q S468F I503M G504A N505G V508T I512T malt4Δ::MALT4S379Q S468F I503M G504A N505G V508T I512T ho-Δ	yHJC207	This study
yHJC582	MATα malt2Δ::MALT4S379Q S468F I503M G504A N505F V508T I512T malt4Δ::MALT4S379Q S468F I503M G504A N505F V508T I512T ho-Δ	yHJC207	This study
yHJC583	MATα malt2Δ::MALT4S379Q S468F I503M G504A N505I V508T I512T malt4Δ::MALT4S379Q S468F I503M G504A N505I V508T I512T ho-Δ	yHJC207	This study
yHJC584	MATα malt2Δ::MALT4S379Q S468F I503M G504A N505R V508T I512T malt4Δ::MALT4S379Q S468F I503M G504A N505R V508T I512T ho-Δ	yHJC207	This study
yHJC585	MATα malt2Δ::MALT4S379Q S468F I503M G504A N505P V508T I512T malt4Δ::MALT4S379Q S468F I503M G504A N505P V508T I512T ho-Δ	yHJC207	This study
yHJC586	MATα malt2Δ::MALT4S379Q S468F I503M G504A N505E V508T I512T malt4Δ::MALT4S379Q S468F I503M G504A N505E V508T I512T ho-Δ	yHJC207	This study
yHJC587	MATα malt2Δ::MALT4S379Q S468F I503M G504A N505R V508T I512T malt4Δ::MALT4S379Q S468F I503M G504A N505R V508T I512T ho-Δ	yHJC207	This study
yHJC588	MATα malt2Δ::MALT4S379Q S468F I503M G504A N505W V508T I512T malt4Δ::MALT4S379Q S468F I503M G504A N505W V508T I512T ho-Δ	yHJC207	This study
yHJC589	MATα malt2Δ::MALT4S379Q S468F I503M G504A N505K V508T I512T malt4Δ::MALT4S379Q S468F I503M G504A N505K V508T I512T ho-Δ	yHJC207	This study
yHJC590	MATα malt2Δ::MALT4S379Q S468F I503M G504A N505P V508T I512T malt4Δ::MALT4S379Q S468F I503M G504A N505P V508T I512T ho-Δ	yHJC207	This study
yHJC591	MATα malt2Δ::MALT4S379Q S468F I503M G504A N505H V508T I512T malt4Δ::MALT4S379Q S468F I503M G504A N505H V508T I512T ho-Δ	yHJC207	This study
yHJC592	MATα malt2Δ::MALT4S379Q S468F I503M G504A N505K V508T I512T malt4Δ::MALT4S379Q S468F I503M G504A N505K V508T I512T ho-Δ	yHJC207	This study
yHJC593	MATα malt2Δ::MALT4S379Q S468F I503M G504A N505V V508T I512T malt4Δ::MALT4S379Q S468F I503M G504A N505V V508T I512T ho-Δ	yHJC207	This study
yHJC594	MATα malt2Δ::MALT4S379Q S468F I503M G504A N505K V508T I512T malt4Δ::MALT4S379Q S468F I503M G504A N505K V508T I512T ho-Δ	yHJC207	This study
yHJC595	MATα malt2Δ::MALT4S379Q S468F I503M G504A N505Y V508T I512T malt4Δ::MALT4S379Q S468F I503M G504A N505Y V508T I512T ho-Δ	yHJC207	This study
yHJC596	MATα malt2Δ::MALT4S379Q S468F I503M G504A N505T V508T I512T malt4Δ::MALT4S379Q S468F I503M G504A N505T V508T I512T ho-Δ	yHJC207	This study
yHJC597	MATα malt2Δ::MALT4S379Q S468F I503M G504A N505K V508T I512T malt4Δ::MALT4S379Q S468F I503M G504A N505K V508T I512T ho-Δ	yHJC207	This study
yHJC598	MATα malt2Δ::MALT4S379Q S468F I503M G504A N505V V508T I512T malt4Δ::MALT4S379Q S468F I503M G504A N505V V508T I512T ho-Δ	yHJC207	This study
yHJC599	MATα malt2Δ::MALT4S379Q S468F I503M G504A N505S V508T I512T malt4Δ::MALT4S379Q S468F I503M G504A N505S V508T I512T ho-Δ	yHJC207	This study
yHJC600	MATα malt2Δ::MALT4S379Q S468F I503M G504A N505T V508T I512T malt4Δ::MALT4S379Q S468F I503M G504A N505T V508T I512T ho-Δ	yHJC207	This study
yHJC602	MATα malt2Δ::MALT4S379Q S468F I503M G504A N505T V508T I512T malt4Δ::MALT4S379Q S468F I503M G504A N505T V508T I512T ho-Δ	yHJC207	This study

### Sheet: Plasmids
Table S1. S. eubayanus strains and plasmids used in this study.
Plasmid ID	Vector	Reference
pHJC11	pXIPHOS-KanR01	Lee, Sae-Byuk, et al. (2021). "Crabtree/Warburg-like aerobic xylose fermentation by engineered Saccharomyces cerevisiae." Metabolic engineering 68, 119-130.
pHJC12	pXIPHOS-panARS	Kuang, Meihua Christina, et al. (2018) "Repeated cis-regulatory tuning of a metabolic bottleneck gene during evolution." Molecular Biology and Evolution 35(8), 1968-1981.
pHJC13	pXIPHOS-panARS + MALT2/4 sgRNA	This study
pHJC18	pXIPHOS-panARS + seHO sgRNA	Crandall, Johnathan G., et al. (2023) "Ploidy evolution in a wild yeast is linked to an interaction between cell type and metabolism." PLoS Biology 21(11), e3001909.
