## Supplementary material for "Specialization restricts the evolutionary paths available to yeast sugar transporters": Table S2

### Sheet: Sheet1
Table S2. Oligonucleotides used in this study.
Oligo ID	Sequence	Purpose
oHJC1	TGTATCGTAACTGCTGTCCTGACATTGTACCAACTGAACTCTGAGAAATGGAACTGGG	Mutagenesis of MALT4
oHJC2	ACCCCAGTTCCATTTCTCAGAGTTCAGTTGGTACAATGTCAGGACAGCAGTTACGATAC	Mutagenesis of MALT4
oHJC3	AATATCGTAGTCGCTGTTTTGATTTTGTACCAATTGAATTCAGAAAAATGGGATTGGG	Mutagenesis of MALT4
oHJC4	ACCCCAATCCCATTTTTCTGAATTCAATTGGTACAAAATCAAAACAGCGACTACGAT	Mutagenesis of MALT4
oHJC5	AATGCCCGTACAGGAGAATGGGAGATTTCGTCAGTTTCTTGGCAGATTGGTTTATCT	Construction of novel MALT3/MALT4 chimera
oHJC6	TAAAGATAAACCAATCTGCCAAGAAACTGACGAAATCTCCCATTCTCCTGTACGGGCAT	Construction of novel MALT3/MALT4 chimera
oHJC7	GATGAAGTAACGCCAAATATTCTCGACGCTGCTATGCAGGATGCGAAGGAGGCAGACGA	Construction of novel MALT3/MALT4 chimera
oHJC8	TTCGTCTGCCTCCTTCGCATCCTGCATAGCAGCGTCGAGAATATTTGGCGTTACTTCATC	Construction of novel MALT3/MALT4 chimera
oHJC9	GATGAGGAAGTCCCAGATCTTCTCGATGAGGCGCAGGATGCTAAGGAGGCCGACGATAG	Construction of novel MALT3/MALT4 chimera
oHJC10	ACTATCGTCGGCCTCCTTAGCATCCTGCGCCTCATCGAGAAGATCTGGGACTTCCTCATC	Construction of novel MALT3/MALT4 chimera
oHJC18	AAAATGGGAAGTGGCGCTCTTCTAATGGTCGTTGCGTTCTTTTACAACCTGGGGATTGCC	Mutagenesis of MALT4
oHJC19	GCAAAAAACGACAGGGGCAATCCCCAGGTTGTAAAAGAACGCAACGACCATTAGAAGAGC	Mutagenesis of MALT4
oHJC20	AAAATGGGAAGTGGCGCTCTTCTAATGGTCGTTGCGTTCTTGTACAACCTGGGGATTGCC	Mutagenesis of MALT4
oHJC21	GCAAAAAACGACAGGGGCAATCCCCAGGTTGTACAAGAACGCAACGACCATTAGAAGAGC	Mutagenesis of MALT4
oHJC24	AGTCGCTGTTTTGATTTTGTACCAACTGAACTCTGAGAAATGGGATTGGGGTGCCAAGTC	Mutagenesis of MALT4
oHJC25	GCAGAATCCTCCCCAGAAAAAGCCTGACTTGGCACCCCAATCCCATTTCTCAGAGTTCAG	Mutagenesis of MALT4
oHJC26	AGTCGCTGTTTTGATTTTGTACCAACTGAACTCTGAGAAATGGGACTGGGGTGCCAAGTC	Mutagenesis of MALT4
oHJC27	GCAGAATCCTCCCCAGAAAAAGCCTGACTTGGCACCCCAGTCCCATTTCTCAGAGTTCAG	Mutagenesis of MALT4
oHJC30	CGATACTAACGCCGCCATCCAG	Screening for kanMX replacement at MALT2
oHJC31	CCATAATCTTGGCCGCACGC	Screening or sequencing of MALT2/MALT4
oHJC32	CGTCAATCGTATGTGAATGC	Screening for kanMX replacement at MALT4
oHJC33	TACAGATCTTACTGCGCAAC	Screening or sequencing of MALT2/MALT4
oHJC34	cgggtggcgaatgggactttTACAGGAGAATGGGAGATTTgttttagagctagaaatagc	sgRNA targeting MALT2 and MALT4
oHJC37	cgggtggcgaatgggactttGTTACCCATCAAATCCACCGgttttagagctagaaatagc	sgRNA targeting MALT2 and MALT4
oHJC41	ACCAAGACACTCAAAAAAAATTCCAAAAGCTATTAGGTAACTATGAAGGGTCTATCCTCA	CDS insertion at MALT2/MALT4
oHJC42	ACACGGAGAGTGATACCTTATCATCTGCTGCGCTAAGAGTCATCAATCCATTAGAGATGG	CDS insertion at MALT2/MALT4
oHJC43	ACCAAGACACTCAAAAAAAATTCCAAAAGCTATTAGGTAACTATGAAGGGCTTATCCTCA	CDS insertion at MALT2/MALT4
oHJC44	ACACGGAGAGTGATACCTTATCATCTGCTGCGCTAAGAGTCATCATAAATTCGTAATAGA	CDS insertion at MALT2/MALT4
oHJC45	ACCAAGACACTCAAAAAAAATTCCAAAAGCTATTAGGTAACTATGAAGAATATCATTTCG	CDS insertion at MALT2/MALT4
oHJC49	CATTTTCGACACTCCGAAGAAGG	Screening or sequencing of MALT2/MALT4
oHJC50	GGTATTTAATATATACACG	Screening or sequencing of MALT2/MALT4
oHJC52	CAAGGCCATGTCTTCTCGTT	Screening or sequencing of HO
oHJC53	GTTTCTGGCCGAGCTACAAG	Screening or sequencing of HO
oHJC54	CAAAACCCCTACAAAAACTGC	HO deletion
oHJC55	CCACTAGCCTTTAAGCATGCGGGTACGGGTTTGTTGAAGT	HO deletion
oHJC56	ACTTCAACAAACCCGTACCCGCATGCTTAAAGGCTAGTGG	HO deletion
oHJC57	CTTGATGGTTTCTTCTCTCC	HO deletion
oHJC97	ACACGGAGAGTGATACCTTATCATCTGCTGCGCTAAGAGTCATTATAATGCCTGCTGACT	CDS insertion at MALT2/MALT4
oHJC121	ATCCGTTCAAATTATAAAAGTCAC	MAT locus genotyping
oHJC122	ACAGTTCATAAATAAACGTATGAGATC	MAT locus genotyping
oHJC123	CGGAATATGGGACTACTTCG	MAT locus genotyping
oHJC137	CTTGAACATGTGTGTTCTTTGTGG	Sequencing of seAGT1
oHJC138	TAACGATTGCCCATGAACTCGACC	Sequencing of seAGT1
oHJC139	TCTGATTGCATTATCGTTGTCTCC	Sequencing of seAGT1
oHJC141	CTCACGGTGCCAAAATGGGAAGTGGCGCTCTTCTAATGGTGGTCGCCTTCTTTTACAACC	Construction of novel MALT3/MALT4 chimera
oHJC142	AGACAACGGGAGCAATCCCCAGGTTGTAAAAGAAGGCGACCACCATTAGAAGAGCGCCAC	Construction of novel MALT3/MALT4 chimera
oHJC145	AAATCAATTATTCTGGCTCGTAACGCCTATAATATGGCAAATATCGTAGTCGCTGTTTTG	Mutagenesis of MALT4
oHJC146	GCAAAAGACAACGGGAGCAATCCCCAGGTTGTAAAAGAACGCAACGACCATTAGAAGAGC	Mutagenesis of MALT4
oHJC147	CAAAATGGGAAGTGGCGCTCTTCTAATGGTCGTTGCGTTCTTTTACAACCTGGGGATTGC	Mutagenesis of MALT4
oHJC148	CAGTTGGTACAAAATCAAAACAGCGACTACGATATTTGCCATATTATAGGCGTTACGAGC	Mutagenesis of MALT4
oHJC149	GCTCGTAATGCGTACAACATGGCATGTATCGTAGTCGCTGTTTTG	Mutagenesis of MALT4
oHJC150	CAAAACAGCGACTACGATACATGCCATGTTGTACGCATTACGAGC	Mutagenesis of MALT4
oHJC151	GCGTACAACATAGGATGTATCGTAACTGCTGTCCTGACATTGTACCAACTGAACTCTGAG	Mutagenesis of MALT4
oHJC152	TCAGTTGGTACAATGTCAGGACAGCAGTTACGATACATCCTATGTTGTACGCATTACGAG	Mutagenesis of MALT4
oHJC153	GTCGTTGTTGGTTTCCACAACG	Sequencing of MALT4
oHJC154	CGTTGTGGAAACCAACAACGAC	Sequencing of MALT4
oHJC155	GAAGCTGTCAGACGATGAAGGC	Sequencing of MALT4
oHJC162	GACTTCGACGATCTTAGTAGCAGCG	Screening or sequencing of MALT4
oHJC165	GCAGCACGTCTGGAGCGTACAGATCTTACTGCGCAACATATAAAGAGGCGTGATATGCTC	CDS insertion at MALT2/MALT4
oHJC166	TTACATAAAACCAACGAAATACCTTAACCAAGTAATAAATAATAAAGCTAATGTGCTAGG	CDS insertion at MALT2/MALT4
oHJC167	TAATACGTACTCAGAGACACGC	Screening or sequencing of MALT2/MALT4
oHJC168	ACTTTACGGAGGAATAAAGAGCC	Screening or sequencing of MALT2/MALT4
oHJC200	AATGGGAAGTGGCGCTCTTCTAATGGTGGTCGCCTTCTCATACAACCTGGGGATTGCTCC	Mutagenesis of MALT4
oHJC201	GCAAAAGACAACGGGAGCAATCCCCAGGTTGTATGAGAAGGCGACCACCATTAGAAGAGC	Mutagenesis of MALT4
oHJC202	CTAAATCAATTATTCTGGCTCGTAACGCCTATAATATAGCATGTATCGTAACTGCTGTCC	Mutagenesis of MALT4
oHJC203	TTGGTACAATGTCAGGACAGCAGTTACGATACATGCTATATTATAGGCGTTACGAGCCAG	Mutagenesis of MALT4
oHJC204	AAATCAATTATTCTGGCTCGTAACGCCTATAATATGGGATGTATCGTAACTGCTGTCCTG	Mutagenesis of MALT4
oHJC205	TTGGTACAATGTCAGGACAGCAGTTACGATACATCCCATATTATAGGCGTTACGAGCCAG	Mutagenesis of MALT4
oHJC206	ATCAATTATTCTGGCTCGTAACGCCTATAATATGGCAAATATCGTAACTGCTGTCCTGAC	Mutagenesis of MALT4
oHJC207	CAGTTGGTACAATGTCAGGACAGCAGTTACGATATTTGCCATATTATAGGCGTTACGAGC	Mutagenesis of MALT4
oHJC208	GCTCGTAACGCCTATAATATGGCATGTATCGTAGTCGCTGTCCTGACATTGTACCAACTG	Mutagenesis of MALT4
oHJC209	TCAGAGTTCAGTTGGTACAATGTCAGGACAGCGACTACGATACATGCCATATTATAGGCG	Mutagenesis of MALT4
oHJC210	GCCTATAATATGGCATGTATCGTAACTGCTGTCCTGATTTTGTACCAACTGAACTCTGAG	Mutagenesis of MALT4
oHJC211	CCAGTTCCATTTCTCAGAGTTCAGTTGGTACAAAATCAGGACAGCAGTTACGATACATGC	Mutagenesis of MALT4
oHJC290	GCTAAAAAGAACAACGCCACAATCAATGTGTAACGATTACCCATCAAATCCACCGAGGGA	Construction of novel MALT3/MALT4 chimera
oHJC291	GGTTTACAGTTGACAGGTCCCTCGGTGGATTTGATGGGTAATCGTTACACATTGATTGTG	Construction of novel MALT3/MALT4 chimera
oHJC292	ACAGCCCAATCTGCCAAGATACCGAAATCTCCCATTCTCCTGTCTTGCTATTCAGAGAAC	Construction of novel MALT3/MALT4 chimera
oHJC293	CAGAAGGAATATGGTTCTCTGAATAGCAAGACAGGAGAATGGGAGATTTCGGTATCTTGG	Construction of novel MALT3/MALT4 chimera
oHJC294	AATAAGTTGTCAGGTAGTATCTTAAAGCCAAAGGACAGATTTCAGAGGCATAAGACACAG	Construction of novel MALT3/MALT4 chimera
oHJC295	TTCCAATGTCTGACTGTGTCTTATGCCTCTGAAATCTGTCCTTTGGCTTTAAGATACTAC	Construction of novel MALT3/MALT4 chimera
oHJC296	GAATAATACTAAAAGTGAATGCTGTTTCAGTGCTAACACCGGCTTTCTCGTAGAAGTAAG	Construction of novel MALT3/MALT4 chimera
oHJC297	CTAATAGGTTACTCAACTTACTTCTACGAGAAAGCCGGTGTTAGCACTGAAACAGCATTC	Construction of novel MALT3/MALT4 chimera
oHJC298	TAGTCTTCCTTTCTTGACTAACCACCATGGGGATTCAGGTGCAAAGAATATCCCTATTGC	Construction of novel MALT3/MALT4 chimera
oHJC299	TGGCCTCTTCCCCTGGCAATAGGGATATTCTTTGCACCTGAATCCCCATGGTGGTTAGTC	Construction of novel MALT3/MALT4 chimera
oHJC300	CGGAGAGTGATACCTTATCATCTGCTGCGCTAAGAGTCATCATAAATTCGTAATAGATGG	CDS insertion at MALT2/MALT4
oHJC301	ATGTCAAAACAGCAGTTACGATACATCCCATGTTGTACGCATTACGAGCTAAAATGATCG	Mutagenesis of MALT4
oHJC302	GCGTACAACATGGGATGTATCGTAACTGCTGTTTTGACATTGTACCAACTGAACTCTGAG	Mutagenesis of MALT4
oHJC303	ATGTCAAAACAGCGACTACGATACATCCCATGTTGTACGCATTACGAGCTAAAATGATCG	Mutagenesis of MALT4
oHJC304	GCGTACAACATGGGATGTATCGTAGTCGCTGTTTTGACATTGTACCAACTGAACTCTGAG	Mutagenesis of MALT4
oHJC326	ATAAACAAGCTATTCTTGTTCTTCTCCGGTTGATACAGTCCCTCAGACAATCCAAATAGG	Construction of novel MALT3/MALT4 chimera
oHJC327	AAGCTGTCAGACGATGAAGGCTCCTATTTGGATTGTCTGAGGGACTGTATCAACCGGAGA	Construction of novel MALT3/MALT4 chimera
oHJC328	CTGTTCCATTCTCCCTTTCTTGATCAACCACCATGGAGATTCAGGTGCAAAGAATATCGC	Construction of novel MALT3/MALT4 chimera
oHJC329	ATCTGGCCTGTTCCTCTAGCAATAGCGATATTCTTTGCACCTGAATCTCCATGGTGGTTG	Construction of novel MALT3/MALT4 chimera
oHJC330	GCAAATGGTAGCTTATATCCCAAATCCGAGTCTGGGTATTTGTTTTGGGAATTTTTCATG	Construction of novel MALT3/MALT4 chimera
oHJC331	CAGCTTTTTGCTGCAGGCATCATGAAAAATTCCCAAAACAAATACCCAGACTCGGATTTG	Construction of novel MALT3/MALT4 chimera
oHJC332	GATTCGAATATGTCGTCAGGTAGTACCTCAGCGCCATAGGACAGATTTCGGAAGCATATG	Construction of novel MALT3/MALT4 chimera
oHJC333	GTTTCCAATGTTTGACAGTCTCATATGCTTCCGAAATCTGTCCTATGGCGCTGAGGTACT	Construction of novel MALT3/MALT4 chimera
oHJC334	CATTCTCCCTTTCTTGATCAACCACCATGGAGATTCAGGTGCAAAGAATATCGCTATTGC	Construction of novel MALT3/MALT4 chimera
oHJC335	CCATGTAATCTACAAAAGGACC	Sequencing of MALT3
oHJC336	GACCAATCCAACATAAACAAGC	Sequencing of MALT3
oHJC378	CCAAATTAAAACAGCCAGGCA	Sequencing of MALT3
oHJC379	GACTCGGACTTAGGATATACGC	Sequencing of MALT3
oHJC380	GACCGTTATACTGTTCATTATAGGC	Sequencing of MALT3
oHJC381	ATACCGAAATCTCCCATTCTCC	Sequencing of MALT3
oHJC382	TTTGCCTGCTCTAGTCTTCC	Sequencing of MALT3
oHJC383	GAAAACGTATCCCAAAGCTGC	Sequencing of MALT3
oHJC384	CCTTTGGCTTTAAGATACTACCTG	Sequencing of MALT3
oHJC385	GTCGCCTTCTTTTACAACCTG	Sequencing of MALT3
oHJC386	GAAGAAGCCTGACTTTGCAC	Sequencing of MALT3
oHJC387	GGTAGCTTATATCCCAAATCCG	Sequencing of MALT3
oHJC388	AGAACTGCTGGTGAGTATGG	Sequencing of MALT3
oHJC399	CGGCTAAAAAGAACAACGCCACAATCAATGTGTAACGATTACCCATCAAATCCACCGAGG	Construction of novel MALT3/MALT4 chimera
oHJC400	GTTTACAGTTGACAGGTCCCTCGGTGGATTTGATGGGTAATCGTTACACATTGATTGTGG	Construction of novel MALT3/MALT4 chimera
oHJC401	TAGTCTTCCTTTCTTGACTAACCACCATGGGGATTCAGGTGCAAAGAATATCCCTATTGC	Construction of novel MALT3/MALT4 chimera
oHJC402	GATTTGGCCTCTTCCCCTGGCAATAGGGATATTCTTTGCACCTGAATCCCCATGGTGGTT	Construction of novel MALT3/MALT4 chimera
oHJC403	TTTGACCGGCCCAGCACAGACAGGCTATTCTCGTTCTCCTCCGGTTGATACAGTCCTTCA	Construction of novel MALT3/MALT4 chimera
oHJC404	GGTCATACTGGGATTGTGTGAAGGACTGTATCAACCGGAGGAGAACGAGAATAGCCTGTC	Construction of novel MALT3/MALT4 chimera
oHJC405	GAATAATACTAAAAGTGAATGCTGTTTCAGTGCTAACACCGGCTTTCTCGTAGAAGTAAG	Construction of novel MALT3/MALT4 chimera
oHJC406	ACTAATAGGTTACTCAACTTACTTCTACGAGAAAGCCGGTGTTAGCACTGAAACAGCATT	Construction of novel MALT3/MALT4 chimera
oHJC407	TGTCTGTGCTGGGCCGGTCAAACTGTTTGTGGTACACAACTAATAGGTTACTCAACTTAC	Mutagenesis of MALT4
oHJC408	GCTTTCTCGTAGAAGTAAGTTGAGTAACCTATTAGTTGTGTACCACAAACAGTTTGACCG	Mutagenesis of MALT4
oHJC409	TTGTTTATGTTGGATTGGTCAAACCACTTGTGGTGCGTCACTGATAGGATATTCAACCTA	Mutagenesis of MALT4
oHJC410	GCCTTTTCGTAAAAATAGGTTGAATATCCTATCAGTGACGCACCACAAGTGGTTTGACCA	Mutagenesis of MALT4
oHJC411	TTTACAAATGACTGGTCCTTTTGTAGATTACATGGGTAACCGCTACACATTGATTATGGC	Construction of novel MALT3/MALT4 chimera
oHJC412	AGTTAAGAACATCAACGCCATAATCAATGTGTAGCGGTTACCCATGTAATCTACAAAAGG	Construction of novel MALT3/MALT4 chimera
oHJC413	TGTTTCCAATGTTTGACAGTCTCATATGCTTCCGAAATCTGTCCTATGGCGCTGAGGTAC	Construction of novel MALT3/MALT4 chimera
oHJC414	CGAATATGTCGTCAGGTAGTACCTCAGCGCCATAGGACAGATTTCGGAAGCATATGAGAC	Construction of novel MALT3/MALT4 chimera
oHJC415	TGTTTCCAATGTCTGACTGTGTCTTATGCCTCTGAAATCTGTCCTTTGGCTTTAAGATAC	Construction of novel MALT3/MALT4 chimera
oHJC416	AATAAGTTGTCAGGTAGTATCTTAAAGCCAAAGGACAGATTTCAGAGGCATAAGACACAG	Construction of novel MALT3/MALT4 chimera
oHJC427	AGCCTGTCTGTGCTGGGCCGGTCAAACTGTTTGTGGTACATCACTAATAGGTTACTCAAC	Mutagenesis of MALT4
oHJC428	CTTTCTCGTAGAAGTAAGTTGAGTAACCTATTAGTGATGTACCACAAACAGTTTGACCGG	Mutagenesis of MALT4
oHJC429	TGTCTGTGCTGGGCCGGTCAAACTGTTTGTGGTGCGCAACTAATAGGTTACTCAACTTAC	Mutagenesis of MALT4
oHJC430	ACCGGCTTTCTCGTAGAAGTAAGTTGAGTAACCTATTAGTTGCGCACCACAAACAGTTTG	Mutagenesis of MALT4
oHJC431	CTGTGCTGGGCCGGTCAAACTGTTTGTGGTACATCACTAATAGGTTACTCAACTTACTTC	Mutagenesis of MALT4
oHJC432	CTTTCTCGTAGAAGTAAGTTGAGTAACCTATTAGTGATGTACCACAAACAGTTTGACCGG	Mutagenesis of MALT4
oHJC433	GCTGGGCCGGTCAAACTGTTTGTGGTGCGCAACTAATAGGTTACTCAACTTACTTCTACG	Mutagenesis of MALT4
oHJC434	GGCTTTCTCGTAGAAGTAAGTTGAGTAACCTATTAGTTGCGCACCACAAACAGTTTGACC	Mutagenesis of MALT4
oHJC435	CCTTCACTCATCTCTCCATACACG	Screening or sequencing of MALT2/MALT4
oHJC436	CTGAATGATCTGGTGAACTTTACGG	Screening or sequencing of MALT2/MALT4
oHJC437	ATCAATTATTCTGGCTCGTAACGCCTATAATATGGCACAAATCGTAACTGCTGTCCTGAC	Mutagenesis of MALT4
oHJC438	TCAGTTGGTACAATGTCAGGACAGCAGTTACGATTTGTGCCATATTATAGGCGTTACGAG	Mutagenesis of MALT4
oHJC439	ATCAATTATTCTGGCTCGTAACGCCTATAATATGGCAGATATCGTAACTGCTGTCCTGAC	Mutagenesis of MALT4
oHJC440	TCAGTTGGTACAATGTCAGGACAGCAGTTACGATATCTGCCATATTATAGGCGTTACGAG	Mutagenesis of MALT4
oHJC441	GCCTATAATATGGCATGTATCGTAACTGCTGTCCTGGTTTTGTACCAACTGAACTCTGAG	Mutagenesis of MALT4
oHJC442	CCCAGTTCCATTTCTCAGAGTTCAGTTGGTACAAAACCAGGACAGCAGTTACGATACATG	Mutagenesis of MALT4
oHJC443	GCTGGGCCGGTCAAACTGTTTGTGGTGCGTGTCTAATAGGTTACTCAACTTACTTCTACG	Mutagenesis of MALT4
oHJC444	GGCTTTCTCGTAGAAGTAAGTTGAGTAACCTATTAGACACGCACCACAAACAGTTTGACC	Mutagenesis of MALT4
oHJC445	GCTGGGCCGGTCAAACTGTTTGTGGTGCGGAACTAATAGGTTACTCAACTTACTTCTACG	Mutagenesis of MALT4
oHJC446	GGCTTTCTCGTAGAAGTAAGTTGAGTAACCTATTAGTTCCGCACCACAAACAGTTTGACC	Mutagenesis of MALT4
oHJC447	ATCAATTATTCTGGCTCGTAACGCCTATAATATGGCAtttATCGTAACTGCTGTCCTGAC	Mutagenesis of MALT4
oHJC448	ATCAATTATTCTGGCTCGTAACGCCTATAATATGGCAttgATCGTAACTGCTGTCCTGAC	Mutagenesis of MALT4
oHJC449	ATCAATTATTCTGGCTCGTAACGCCTATAATATGGCAtatATCGTAACTGCTGTCCTGAC	Mutagenesis of MALT4
oHJC450	ATCAATTATTCTGGCTCGTAACGCCTATAATATGGCAcatATCGTAACTGCTGTCCTGAC	Mutagenesis of MALT4
oHJC451	ATCAATTATTCTGGCTCGTAACGCCTATAATATGGCAattATCGTAACTGCTGTCCTGAC	Mutagenesis of MALT4
oHJC452	ATCAATTATTCTGGCTCGTAACGCCTATAATATGGCAatgATCGTAACTGCTGTCCTGAC	Mutagenesis of MALT4
oHJC453	ATCAATTATTCTGGCTCGTAACGCCTATAATATGGCAaaaATCGTAACTGCTGTCCTGAC	Mutagenesis of MALT4
oHJC454	ATCAATTATTCTGGCTCGTAACGCCTATAATATGGCAgttATCGTAACTGCTGTCCTGAC	Mutagenesis of MALT4
oHJC455	ATCAATTATTCTGGCTCGTAACGCCTATAATATGGCAgaaATCGTAACTGCTGTCCTGAC	Mutagenesis of MALT4
oHJC456	ATCAATTATTCTGGCTCGTAACGCCTATAATATGGCAtctATCGTAACTGCTGTCCTGAC	Mutagenesis of MALT4
oHJC457	ATCAATTATTCTGGCTCGTAACGCCTATAATATGGCAtggATCGTAACTGCTGTCCTGAC	Mutagenesis of MALT4
oHJC458	ATCAATTATTCTGGCTCGTAACGCCTATAATATGGCAccaATCGTAACTGCTGTCCTGAC	Mutagenesis of MALT4
oHJC459	ATCAATTATTCTGGCTCGTAACGCCTATAATATGGCAagaATCGTAACTGCTGTCCTGAC	Mutagenesis of MALT4
oHJC460	ATCAATTATTCTGGCTCGTAACGCCTATAATATGGCAactATCGTAACTGCTGTCCTGAC	Mutagenesis of MALT4
oHJC461	ATCAATTATTCTGGCTCGTAACGCCTATAATATGGCAgctATCGTAACTGCTGTCCTGAC	Mutagenesis of MALT4
oHJC462	ATCAATTATTCTGGCTCGTAACGCCTATAATATGGCAggtATCGTAACTGCTGTCCTGAC	Mutagenesis of MALT4
oHJC463	CATATTATAGGCGTTACGAGCCAG	Mutagenesis of MALT4
oHJC464	TGCCATATTATAGGCGTTACGAG	Mutagenesis of MALT4
oHRW347	AGCAATCCCCAGGTTGTAAAAGAAGGCGACCACCATTAGAAGAGCGCCACTTCCCAT	Construction of novel MALT3/MALT4 chimera
oHRW348	ATGGGAAGTGGCGCTCTTCTAATGGTGGTCGCCTTCTTTTACAACCTGGGGATTGCT	Construction of novel MALT3/MALT4 chimera
oHRW349	GGGACTATGTTTTGCGACGTTAGTATGGGCTGTCTTTGATCTGCCCGAAACCGCA	Construction of novel MALT3/MALT4 chimera
oHRW350	TGCGGTTTCGGGCAGATCAAAGACAGCCCATACTAACGTCGCAAAACATAGTCCC	Construction of novel MALT3/MALT4 chimera
