## Supplementary material for "Specialization restricts the evolutionary paths available to yeast sugar transporters": Table S4

### Sheet: Sheet1
Table S4. BUSCO statistics for existing and updated annotations used in this study.
# the evaluation was done using BUSCO v5.7.0, with the saccharomycetes_odb10.2024-01-08 data set.	# re-annotation					# original annotation					# difference in completeness	# difference in missingness
Annotation	C	S	D	F	M	C	S	D	F	M
alloascoidea_hylecoeti.final	0.964	0.853	0.111	0.007	0.029	0.949	0.845	0.104	0.012	0.039	0.015	-0.01
ambrosiozyma_kashinagacola.final	0.987	0.984	0.003	0.004	0.009	0.968	0.965	0.003	0.004	0.028	0.019	-0.019
ambrosiozyma_monospora.final	0.981	0.963	0.018	0.003	0.016	0.96	0.947	0.013	0.006	0.034	0.021	-0.018
arxula_adeninivorans.final	0.963	0.958	0.005	0.011	0.026	0.948	0.943	0.005	0.014	0.038	0.015	-0.012
ascoidea_asiatica.final	0.939	0.907	0.032	0.007	0.054	0.922	0.892	0.03	0.016	0.062	0.017	-0.008
ascoidea_rubescens.final	0.966	0.941	0.025	0.006	0.028	0.919	0.899	0.02	0.01	0.071	0.047	-0.043
ashbya_aceri.final	0.99	0.989	0.001	0.002	0.008	0.939	0.939	0	0.003	0.058	0.051	-0.05
babjeviella_inositovora.final	0.992	0.987	0.005	0.002	0.006	0.985	0.982	0.003	0.001	0.014	0.007	-0.008
brettanomyces_anomalus.final	0.961	0.959	0.002	0.013	0.026	0.943	0.941	0.002	0.012	0.045	0.018	-0.019
candida_albicans.final	0.99	0.984	0.006	0.005	0.005	0.99	0.984	0.006	0.007	0.003	0	0.002
candida_apicola.final	0.814	0.81	0.004	0.035	0.151	0.796	0.793	0.003	0.044	0.16	0.018	-0.009
candida_arabinofermentans.final	0.993	0.991	0.002	0.003	0.004	0.956	0.954	0.002	0.002	0.042	0.037	-0.038
candida_auris.final	0.981	0.98	0.001	0.008	0.011	0.934	0.934	0	0.01	0.056	0.047	-0.045
candida_boidinii_JCM9604.final	0.993	0.99	0.003	0.001	0.006	0.975	0.973	0.002	0.004	0.021	0.018	-0.015
candida_carpophila.final	0.992	0.99	0.002	0.002	0.006	0.91	0.909	0.001	0.006	0.084	0.082	-0.078
candida_dubliniensis.final	0.992	0.985	0.007	0.002	0.006	0.96	0.954	0.006	0.002	0.038	0.032	-0.032
candida_glabrata.final	0.992	0.982	0.01	0.002	0.006	0.966	0.957	0.009	0.004	0.03	0.026	-0.024
candida_homilentoma.final	0.995	0.992	0.003	0.001	0.004	0.958	0.956	0.002	0.004	0.038	0.037	-0.034
candida_infanticola.final	0.924	0.919	0.005	0.02	0.056	0.889	0.884	0.005	0.021	0.09	0.035	-0.034
candida_intermedia.final	0.99	0.989	0.001	0.003	0.007	0.957	0.957	0	0.003	0.04	0.033	-0.033
candida_orthopsilosis.final	0.988	0.988	0	0.004	0.008	0.933	0.933	0	0.004	0.063	0.055	-0.055
candida_parapsilosis.final	0.994	0.99	0.004	0.001	0.005	0.923	0.919	0.004	0.005	0.072	0.071	-0.067
candida_sojae.final	0.811	0.788	0.023	0.008	0.181	0.794	0.774	0.02	0.01	0.196	0.017	-0.015
candida_sorboxylosa.final	0.895	0.891	0.004	0.017	0.088	0.839	0.837	0.002	0.027	0.134	0.056	-0.046
candida_succiphila.final	0.981	0.978	0.003	0.003	0.016	0.944	0.943	0.001	0.009	0.047	0.037	-0.031
candida_tanzawaensis.final	0.994	0.99	0.004	0.002	0.004	0.96	0.96	0	0.003	0.037	0.034	-0.033
candida_tenuis.final	0.992	0.99	0.002	0.004	0.004	0.906	0.905	0.001	0.003	0.091	0.086	-0.087
candida_tropicalis.final	0.969	0.957	0.012	0.021	0.01	0.954	0.945	0.009	0.009	0.037	0.015	-0.027
candida_versatilis.final	0.864	0.857	0.007	0.03	0.106	0.846	0.84	0.006	0.034	0.12	0.018	-0.014
clavispora_lusitaniae.final	0.958	0.957	0.001	0.027	0.015	0.936	0.936	0	0.019	0.045	0.022	-0.03
cyberlindnera_fabianii_JCM3601.final	0.995	0.989	0.006	0.002	0.003	0.979	0.977	0.002	0.002	0.019	0.016	-0.016
cyberlindnera_jadinii.final	0.989	0.974	0.015	0.006	0.005	0.971	0.96	0.011	0.004	0.025	0.018	-0.02
debaryomyces_hansenii.final	0.999	0.996	0.003	0.001	0	0.953	0.952	0.001	0.001	0.046	0.046	-0.046
dekkera_bruxellensis.final	0.942	0.923	0.019	0.017	0.041	0.913	0.899	0.014	0.017	0.07	0.029	-0.029
eremothecium_coryli.final	0.99	0.989	0.001	0	0.01	0.941	0.94	0.001	0.002	0.057	0.049	-0.047
eremothecium_cymbalariae.final	0.967	0.967	0	0.014	0.019	0.935	0.934	0.001	0.007	0.058	0.032	-0.039
eremothecium_gossypii.final	0.993	0.992	0.001	0	0.007	0.941	0.94	0.001	0.002	0.057	0.052	-0.05
eremothecium_sinecaudum.final	0.983	0.983	0	0.001	0.016	0.938	0.937	0.001	0.003	0.059	0.045	-0.043
geotrichum_candidum.final	0.966	0.869	0.097	0.011	0.023	0.959	0.865	0.094	0.011	0.03	0.007	-0.007
hanseniaspora_uvarum.final	0.81	0.797	0.013	0.012	0.178	0.789	0.778	0.011	0.011	0.2	0.021	-0.022
hanseniaspora_valbyensis.final	0.746	0.733	0.013	0.061	0.193	0.741	0.729	0.012	0.059	0.2	0.005	-0.007
hanseniaspora_vinae.final	0.966	0.964	0.002	0.009	0.025	0.939	0.938	0.001	0.01	0.051	0.027	-0.026
hyphopichia_burtonii.final	0.996	0.993	0.003	0.002	0.002	0.921	0.92	0.001	0.004	0.075	0.075	-0.073
kazachstania_africana.final	0.99	0.972	0.018	0.001	0.009	0.94	0.925	0.015	0.005	0.055	0.05	-0.046
kazachstania_naganishii.final	0.991	0.976	0.015	0.003	0.006	0.939	0.925	0.014	0.005	0.056	0.052	-0.05
kluyveromyces_lactis.final	0.996	0.995	0.001	0.001	0.003	0.973	0.972	0.001	0.003	0.024	0.023	-0.021
kluyveromyces_marxianus.final	0.995	0.993	0.002	0.002	0.003	0.973	0.97	0.003	0.002	0.025	0.022	-0.022
komagataella_pastoris.final	0.977	0.975	0.002	0.008	0.015	0.947	0.945	0.002	0.005	0.048	0.03	-0.033
kuraishia_capsulata.final	0.992	0.988	0.004	0.005	0.003	0.972	0.971	0.001	0.005	0.023	0.02	-0.02
lachancea_cidri.final	0.995	0.994	0.001	0	0.005	0.917	0.916	0.001	0.001	0.082	0.078	-0.077
lachancea_dasiensis.final	0.99	0.989	0.001	0.001	0.009	0.95	0.949	0.001	0.002	0.048	0.04	-0.039
lachancea_fantastica.final	0.996	0.996	0	0	0.004	0.963	0.963	0	0.003	0.034	0.033	-0.03
lachancea_fermentati.final	0.995	0.995	0	0	0.005	0.942	0.942	0	0.004	0.054	0.053	-0.049
lachancea_kluyveri.final	0.998	0.998	0	0.001	0.001	0.965	0.965	0	0.002	0.033	0.033	-0.032
lachancea_lanzarotensis.final	0.998	0.997	0.001	0	0.002	0.953	0.953	0	0.003	0.044	0.045	-0.042
lachancea_meyersii.final	0.996	0.995	0.001	0	0.004	0.963	0.962	0.001	0.001	0.036	0.033	-0.032
lachancea_mirantina.final	0.99	0.99	0	0.002	0.008	0.952	0.952	0	0.002	0.046	0.038	-0.038
lachancea_nothofagi.final	0.994	0.994	0	0.001	0.005	0.96	0.959	0.001	0.004	0.036	0.034	-0.031
lachancea_quebecensis.final	0.997	0.996	0.001	0	0.003	0.936	0.935	0.001	0.003	0.061	0.061	-0.058
lachancea_thermotolerans.final	0.995	0.994	0.001	0	0.005	0.948	0.947	0.001	0.002	0.05	0.047	-0.045
lachancea_waltii.final	0.959	0.953	0.006	0.025	0.016	0.913	0.908	0.005	0.025	0.062	0.046	-0.046
lipomyces_starkeyi.final	0.918	0.903	0.015	0.036	0.046	0.914	0.906	0.008	0.036	0.05	0.004	-0.004
lodderomyces_elongisporus.final	0.958	0.953	0.005	0.026	0.016	0.966	0.963	0.003	0.009	0.025	-0.008	-0.009
metschnikowia_aberdeeniae.final	0.982	0.982	0	0.006	0.012	0.925	0.925	0	0.008	0.067	0.057	-0.055
metschnikowia_arizonensis.final	0.989	0.989	0	0.004	0.007	0.948	0.948	0	0.006	0.046	0.041	-0.039
metschnikowia_bicuspidata.final	0.973	0.969	0.004	0.005	0.022	0.929	0.925	0.004	0.012	0.059	0.044	-0.037
metschnikowia_borealis.final	0.973	0.973	0	0.013	0.014	0.942	0.942	0	0.016	0.042	0.031	-0.028
metschnikowia_bowlesiae.final	0.97	0.97	0	0.007	0.023	0.925	0.924	0.001	0.013	0.062	0.045	-0.039
metschnikowia_cerradonensis.final	0.989	0.989	0	0.005	0.006	0.963	0.962	0.001	0.007	0.03	0.026	-0.024
metschnikowia_continentalis.final	0.988	0.987	0.001	0.005	0.007	0.965	0.965	0	0.006	0.029	0.023	-0.022
metschnikowia_dekortum.final	0.975	0.974	0.001	0.005	0.02	0.917	0.916	0.001	0.012	0.071	0.058	-0.051
metschnikowia_drakensbergensis.final	0.987	0.986	0.001	0.005	0.008	0.94	0.94	0	0.007	0.053	0.047	-0.045
metschnikowia_hamakuensis.final	0.98	0.979	0.001	0.006	0.014	0.944	0.943	0.001	0.009	0.047	0.036	-0.033
metschnikowia_hawaiiensis.final	0.976	0.976	0	0.007	0.017	0.939	0.938	0.001	0.012	0.049	0.037	-0.032
metschnikowia_hibisci.final	0.989	0.989	0	0.003	0.008	0.948	0.948	0	0.005	0.047	0.041	-0.039
metschnikowia_ipomoeae.final	0.987	0.986	0.001	0.004	0.009	0.955	0.954	0.001	0.007	0.038	0.032	-0.029
metschnikowia_kamakouana.final	0.985	0.985	0	0.005	0.01	0.952	0.952	0	0.008	0.04	0.033	-0.03
metschnikowia_kipukae.final	0.989	0.989	0	0.005	0.006	0.948	0.948	0	0.009	0.043	0.041	-0.037
metschnikowia_lockheadii.final	0.989	0.988	0.001	0.004	0.007	0.962	0.961	0.001	0.005	0.033	0.027	-0.026
metschnikowia_matae_maris.final	0.988	0.987	0.001	0.005	0.007	0.963	0.963	0	0.008	0.029	0.025	-0.022
metschnikowia_matae.final	0.988	0.987	0.001	0.005	0.007	0.954	0.954	0	0.007	0.039	0.034	-0.032
metschnikowia_mauinuiana.final	0.985	0.984	0.001	0.003	0.012	0.959	0.958	0.001	0.008	0.033	0.026	-0.021
metschnikowia_proteae.final	0.986	0.986	0	0.005	0.009	0.945	0.945	0	0.007	0.048	0.041	-0.039
metschnikowia_santaceciliae.final	0.987	0.987	0	0.005	0.008	0.955	0.954	0.001	0.008	0.037	0.032	-0.029
metschnikowia_shivogae.final	0.982	0.982	0	0.006	0.012	0.934	0.934	0	0.01	0.056	0.048	-0.044
metschnikowia_similis.final	0.973	0.972	0.001	0.007	0.02	0.921	0.92	0.001	0.014	0.065	0.052	-0.045
meyerozyma_guilliermondii.final	0.955	0.953	0.002	0.03	0.015	0.895	0.894	0.001	0.009	0.096	0.06	-0.081
millerozyma_acaciae.final	0.996	0.996	0	0.001	0.003	0.921	0.921	0	0.003	0.076	0.075	-0.073
nadsonia_fulvescens_var_elongata.final	0.972	0.93	0.042	0.009	0.019	0.963	0.925	0.038	0.008	0.029	0.009	-0.01
nakaseomyces_bacillisporus.final	0.989	0.977	0.012	0.003	0.008	0.938	0.927	0.011	0.007	0.055	0.051	-0.047
nakaseomyces_bracarensis.final	0.993	0.983	0.01	0.001	0.006	0.977	0.967	0.01	0.002	0.021	0.016	-0.015
nakaseomyces_castellii.final	0.979	0.971	0.008	0.001	0.02	0.945	0.938	0.007	0.006	0.049	0.034	-0.029
nakaseomyces_delphensis.final	0.992	0.981	0.011	0.001	0.007	0.972	0.962	0.01	0.002	0.026	0.02	-0.019
nakaseomyces_nivariensis.final	0.993	0.98	0.013	0.002	0.005	0.972	0.96	0.012	0.003	0.025	0.021	-0.02
nakazawaea_peltata.final	0.987	0.985	0.002	0.006	0.007	0.965	0.963	0.002	0.008	0.027	0.022	-0.02
naumovozyma_castellii.final	0.994	0.965	0.029	0.001	0.005	0.948	0.924	0.024	0.004	0.048	0.046	-0.043
naumovozyma_dairenensis.final	0.994	0.971	0.023	0.002	0.004	0.976	0.954	0.022	0.005	0.019	0.018	-0.015
ogataea_methanolica.final	0.992	0.986	0.006	0.002	0.006	0.972	0.966	0.006	0.003	0.025	0.02	-0.019
ogataea_parapolymorpha.final	0.972	0.972	0	0.013	0.015	0.891	0.891	0	0.01	0.099	0.081	-0.084
ogataea_polymorpha.final	0.973	0.972	0.001	0.01	0.017	0.862	0.861	0.001	0.01	0.128	0.111	-0.111
pachysolen_tannophilus.final	0.985	0.976	0.009	0.011	0.004	0.973	0.966	0.007	0.01	0.017	0.012	-0.013
pichia_membranifaciens.final	0.973	0.969	0.004	0.008	0.019	0.925	0.923	0.002	0.008	0.067	0.048	-0.048
priceomyces_haplophilus.final	0.992	0.992	0	0.001	0.007	0.935	0.935	0	0.001	0.064	0.057	-0.057
saccharomyces_arboricola.final	0.986	0.965	0.021	0.007	0.007	0.922	0.902	0.02	0.002	0.076	0.064	-0.069
saccharomyces_cerevisiae.final	0.995	0.973	0.022	0.001	0.004	0.996	0.974	0.022	0.001	0.003	-0.001	0.001
saccharomyces_eubayanus.final	0.995	0.971	0.024	0.001	0.004	0.919	0.9	0.019	0.005	0.076	0.076	-0.072
saccharomyces_kudriavzevii.final	0.993	0.972	0.021	0.002	0.005	0.91	0.891	0.019	0.004	0.086	0.083	-0.081
saccharomyces_mikatae.final	0.996	0.976	0.02	0.001	0.003	0.914	0.896	0.018	0.001	0.085	0.082	-0.082
saccharomyces_paradoxus.final	0.975	0.954	0.021	0.001	0.024	0.905	0.886	0.019	0.003	0.092	0.07	-0.068
saccharomyces_uvarum.final	0.986	0.963	0.023	0.006	0.008	0.922	0.903	0.019	0.006	0.072	0.064	-0.064
saccharomycopsis_malanga.final	0.974	0.964	0.01	0.004	0.022	0.97	0.96	0.01	0.004	0.026	0.004	-0.004
saprochaete_clavata.final	0.935	0.928	0.007	0.013	0.052	0.931	0.924	0.007	0.015	0.054	0.004	-0.002
scheffersomyces_lignosus.final	0.997	0.995	0.002	0	0.003	0.977	0.976	0.001	0.001	0.022	0.02	-0.019
scheffersomyces_stipitis.final	0.995	0.994	0.001	0.001	0.004	0.963	0.962	0.001	0.006	0.031	0.032	-0.027
spathaspora_arborariae.final	0.994	0.992	0.002	0.003	0.003	0.948	0.947	0.001	0.003	0.049	0.046	-0.046
spathaspora_girioi.final	0.99	0.985	0.005	0.006	0.004	0.945	0.942	0.003	0.007	0.048	0.045	-0.044
spathaspora_gorwiae.final	0.923	0.912	0.011	0.051	0.026	0.881	0.87	0.011	0.049	0.07	0.042	-0.044
spathaspora_hagerdaliae.final	0.975	0.964	0.011	0.016	0.009	0.932	0.922	0.01	0.016	0.052	0.043	-0.043
spathaspora_passalidarum.final	0.996	0.994	0.002	0.001	0.003	0.954	0.954	0	0.003	0.043	0.042	-0.04
sporopachydermia_quercuum.final	0.954	0.942	0.012	0.01	0.036	0.953	0.941	0.012	0.011	0.036	0.001	0
starmerella_bombicola_JCM9596.final	0.833	0.83	0.003	0.035	0.132	0.803	0.801	0.002	0.041	0.156	0.03	-0.024
sugiyamaella_lignohabitans.final	0.969	0.963	0.006	0.009	0.022	0.963	0.958	0.005	0.011	0.026	0.006	-0.004
tetrapisispora_blattae.final	0.975	0.947	0.028	0.005	0.02	0.953	0.929	0.024	0.005	0.042	0.022	-0.022
tetrapisispora_phaffii.final	0.993	0.967	0.026	0.001	0.006	0.97	0.944	0.026	0.004	0.026	0.023	-0.02
tortispora_caseinolytica.final	0.9	0.895	0.005	0.028	0.072	0.842	0.839	0.003	0.022	0.136	0.058	-0.064
torulaspora_delbrueckii.final	0.997	0.997	0	0.002	0.001	0.939	0.939	0	0.002	0.059	0.058	-0.058
vanderwaltozyma_polyspora.final	0.972	0.935	0.037	0.016	0.012	0.968	0.932	0.036	0.01	0.022	0.004	-0.01
wickerhamia_fluorescens.final	0.997	0.997	0	0	0.003	0.954	0.954	0	0.001	0.045	0.043	-0.042
wickerhamiella_domercqiae.final	0.839	0.835	0.004	0.04	0.121	0.765	0.762	0.003	0.037	0.198	0.074	-0.077
wickerhamomyces_anomalus.final	0.992	0.977	0.015	0.002	0.006	0.97	0.955	0.015	0.007	0.023	0.022	-0.017
wickerhamomyces_ciferrii.final	0.993	0.988	0.005	0.002	0.005	0.976	0.973	0.003	0.002	0.022	0.017	-0.017
yarrowia_deformans.final	0.966	0.962	0.004	0.009	0.025	0.955	0.951	0.004	0.015	0.03	0.011	-0.005
yarrowia_keelungensis.final	0.965	0.96	0.005	0.011	0.024	0.953	0.949	0.004	0.015	0.032	0.012	-0.008
yarrowia_lipolytica.final	0.968	0.962	0.006	0.007	0.025	0.96	0.955	0.005	0.009	0.031	0.008	-0.006
yHAB132_kazachstania_martiniae_160519.final	0.98	0.953	0.027	0.007	0.013	0.932	0.908	0.024	0.009	0.059	0.048	-0.046
yHAB133_kazachstania_unispora_160519.final	0.986	0.971	0.015	0.002	0.012	0.95	0.937	0.013	0.005	0.045	0.036	-0.033
yHAB134_kazachstania_turicensis_160519.final	0.982	0.961	0.021	0.007	0.011	0.951	0.931	0.02	0.01	0.039	0.031	-0.028
yHAB136_kazachstania_bromeliacearum_160519.final	0.991	0.972	0.019	0.002	0.007	0.932	0.917	0.015	0.006	0.062	0.059	-0.055
yHAB143_kazachstania_siamensis_160519.final	0.976	0.965	0.011	0.004	0.02	0.922	0.912	0.01	0.011	0.067	0.054	-0.047
yHAB147_kazachstania_taianensis_160519.final	0.977	0.966	0.011	0.006	0.017	0.916	0.905	0.011	0.011	0.073	0.061	-0.056
yHAB148_kazachstania_intestinalis_160519.final	0.989	0.978	0.011	0.002	0.009	0.954	0.944	0.01	0.003	0.043	0.035	-0.034
yHAB153_kazachstania_rosinii_160519.final	0.988	0.967	0.021	0.004	0.008	0.95	0.933	0.017	0.005	0.045	0.038	-0.037
yHAB154_kazachstania_transvaalensis_160519.final	0.956	0.946	0.01	0.003	0.041	0.851	0.843	0.008	0.014	0.135	0.105	-0.094
yHAB155_kazachstania_spencerorum_160519.final	0.983	0.947	0.036	0.007	0.01	0.909	0.878	0.031	0.007	0.084	0.074	-0.074
yHAB158_kazachstania_viticola_160519.final	0.974	0.934	0.04	0.002	0.024	0.933	0.895	0.038	0.006	0.061	0.041	-0.037
yHAB159_kazachstania_solicola_160519.final	0.979	0.958	0.021	0.007	0.014	0.928	0.909	0.019	0.013	0.059	0.051	-0.045
yHAB160_kazachstania_kunashirensis_160519.final	0.983	0.958	0.025	0.007	0.01	0.94	0.919	0.021	0.01	0.05	0.043	-0.04
yHAB164_kazachstania_aerobia_160519.final	0.97	0.955	0.015	0.011	0.019	0.929	0.915	0.014	0.015	0.056	0.041	-0.037
yHAB166_kazachstania_yakushimaensis_160519.final	0.958	0.945	0.013	0.012	0.03	0.893	0.881	0.012	0.017	0.09	0.065	-0.06
yHMPu5000026124_ogataea_henricii_160519.final	0.991	0.99	0.001	0.005	0.004	0.949	0.947	0.002	0.006	0.045	0.042	-0.041
yHMPu5000026137_ambrosiozyma_ambrosiae_160519.final	0.988	0.983	0.005	0.003	0.009	0.961	0.956	0.005	0.005	0.034	0.027	-0.025
yHMPu5000026142_citeromyces_matritensis_160519.final	0.979	0.917	0.062	0.008	0.013	0.966	0.91	0.056	0.009	0.025	0.013	-0.012
yHMPu5000026145_ambrosiozyma_vanderkliftii_160519.final	0.985	0.982	0.003	0.005	0.01	0.97	0.967	0.003	0.003	0.027	0.015	-0.017
yHMPu5000026152_torulaspora_franciscae_160519.final	0.995	0.863	0.132	0.002	0.003	0.914	0.793	0.121	0.005	0.081	0.081	-0.078
yHMPu5000026197_brettanomyces_custersianus_160519.final	0.972	0.971	0.001	0.003	0.025	0.931	0.93	0.001	0.005	0.064	0.041	-0.039
yHMPu5000026256_zygotorulaspora_mrakii_161215.final	0.994	0.993	0.001	0.001	0.005	0.939	0.938	0.001	0.005	0.056	0.055	-0.051
yHMPu5000026274_komagataella_populi_160519.final	0.991	0.989	0.002	0.002	0.007	0.951	0.949	0.002	0.004	0.045	0.04	-0.038
yHMPu5000034594_starmera_quercuum_160519.final	0.992	0.971	0.021	0	0.008	0.969	0.948	0.021	0.002	0.029	0.023	-0.021
yHMPu5000034597_candida_stellimalicola_160519.final	0.981	0.98	0.001	0.006	0.013	0.959	0.958	0.001	0.006	0.035	0.022	-0.022
yHMPu5000034604_sporopachydermia_lactativora_160519.final	0.942	0.932	0.01	0.022	0.036	0.936	0.927	0.009	0.023	0.041	0.006	-0.005
yHMPu5000034605_spencermartinsiella_europaea_160519.final	0.965	0.961	0.004	0.009	0.026	0.959	0.955	0.004	0.01	0.031	0.006	-0.005
yHMPu5000034606_priceomyces_medius_160519.final	0.995	0.994	0.001	0.002	0.003	0.94	0.94	0	0.002	0.058	0.055	-0.055
yHMPu5000034607_saccharomycopsis_capsularis_160519.final	0.971	0.95	0.021	0.006	0.023	0.962	0.942	0.02	0.006	0.032	0.009	-0.009
yHMPu5000034610_saturnispora_hagleri_160519.final	0.946	0.944	0.002	0.01	0.044	0.917	0.915	0.002	0.013	0.07	0.029	-0.026
yHMPu5000034611_saturnispora_mendoncae_160519.final	0.923	0.92	0.003	0.012	0.065	0.856	0.855	0.001	0.021	0.123	0.067	-0.058
yHMPu5000034612_saturnispora_saitoi_160519.final	0.941	0.939	0.002	0.011	0.048	0.9	0.898	0.002	0.011	0.089	0.041	-0.041
yHMPu5000034613_saturnispora_serradocipensis_160519.final	0.937	0.934	0.003	0.011	0.052	0.9	0.897	0.003	0.009	0.091	0.037	-0.039
yHMPu5000034614_saturnispora_silvae_160519.final	0.917	0.916	0.001	0.017	0.066	0.878	0.878	0	0.017	0.105	0.039	-0.039
yHMPu5000034615_saturnispora_zaruensis_160519.final	0.946	0.944	0.002	0.012	0.042	0.922	0.92	0.002	0.01	0.068	0.024	-0.026
yHMPu5000034622_pichia_occidentalis_160519.final	0.97	0.963	0.007	0.01	0.02	0.934	0.927	0.007	0.009	0.057	0.036	-0.037
yHMPu5000034623_pichia_norvegensis_160519.final	0.944	0.926	0.018	0.012	0.044	0.885	0.868	0.017	0.017	0.098	0.059	-0.054
yHMPu5000034624_pichia_nakasei_160519.final	0.916	0.914	0.002	0.011	0.073	0.824	0.823	0.001	0.025	0.151	0.092	-0.078
yHMPu5000034625_pichia_kudriavzevii_160519.final	0.964	0.938	0.026	0.009	0.027	0.924	0.904	0.02	0.008	0.068	0.04	-0.041
yHMPu5000034627_pichia_heedii_160519.final	0.949	0.946	0.003	0.008	0.043	0.909	0.906	0.003	0.01	0.081	0.04	-0.038
yHMPu5000034629_pichia_exigua_160519.final	0.951	0.948	0.003	0.007	0.042	0.887	0.886	0.001	0.012	0.101	0.064	-0.059
yHMPu5000034631_martiniozyma_abiesophila_161215.final	0.762	0.744	0.018	0.14	0.098	0.738	0.723	0.015	0.14	0.122	0.024	-0.024
yHMPu5000034632_candida_athensensis_160519.final	0.989	0.989	0	0.003	0.008	0.888	0.888	0	0.007	0.105	0.101	-0.097
yHMPu5000034635_nadsonia_fulvescens_160519.final	0.964	0.921	0.043	0.013	0.023	0.954	0.917	0.037	0.011	0.035	0.01	-0.012
yHMPu5000034636_ogataea_nitratoaversa_160519.final	0.992	0.991	0.001	0.003	0.005	0.972	0.971	0.001	0.002	0.026	0.02	-0.021
yHMPu5000034637_ogataea_populiabae_160519.final	0.99	0.987	0.003	0.003	0.007	0.95	0.949	0.001	0.004	0.046	0.04	-0.039
yHMPu5000034643_candida_schatavii_160519.final	0.993	0.964	0.029	0.003	0.004	0.954	0.926	0.028	0.005	0.041	0.039	-0.037
yHMPu5000034646_wickerhamiella_cacticola_160519.final	0.873	0.821	0.052	0.027	0.1	0.838	0.791	0.047	0.032	0.13	0.035	-0.03
yHMPu5000034648_candida_restingae_160519.final	0.989	0.988	0.001	0.001	0.01	0.961	0.96	0.001	0.005	0.034	0.028	-0.024
yHMPu5000034654_aciculoconidium_aculeatum_160519.final	0.992	0.989	0.003	0.003	0.005	0.968	0.966	0.002	0.005	0.027	0.024	-0.022
yHMPu5000034655_botryozyma_nematodophila_160519.final	0.545	0.542	0.003	0.187	0.268	0.539	0.538	0.001	0.193	0.268	0.006	0
yHMPu5000034660_diddensiella_caesifluorescens_160519.final	0.973	0.966	0.007	0.006	0.021	0.958	0.951	0.007	0.006	0.036	0.015	-0.015
yHMPu5000034661_dipodascus_albidus_160519.final	0.952	0.883	0.069	0.011	0.037	0.944	0.879	0.065	0.014	0.042	0.008	-0.005
yHMPu5000034665_kodamaea_laetipori_160519.final	0.997	0.992	0.005	0	0.003	0.974	0.97	0.004	0.003	0.023	0.023	-0.02
yHMPu5000034667_blastobotrys_serpentis_160519.final	0.964	0.956	0.008	0.01	0.026	0.954	0.947	0.007	0.011	0.035	0.01	-0.009
yHMPu5000034669_blastobotrys_raffinofermentans_160519.final	0.963	0.929	0.034	0.01	0.027	0.951	0.917	0.034	0.014	0.035	0.012	-0.008
yHMPu5000034670_blastobotrys_proliferans_160519.final	0.967	0.957	0.01	0.01	0.023	0.96	0.953	0.007	0.008	0.032	0.007	-0.009
yHMPu5000034671_blastobotrys_peoriensis_160519.final	0.95	0.945	0.005	0.016	0.034	0.941	0.937	0.004	0.017	0.042	0.009	-0.008
yHMPu5000034673_blastobotrys_nivea_160519.final	0.64	0.635	0.005	0.202	0.158	0.632	0.627	0.005	0.2	0.168	0.008	-0.01
yHMPu5000034674_blastobotrys_muscicola_160519.final	0.965	0.958	0.007	0.007	0.028	0.951	0.945	0.006	0.01	0.039	0.014	-0.011
yHMPu5000034675_blastobotrys_mokoenaii_160519.final	0.963	0.955	0.008	0.011	0.026	0.955	0.948	0.007	0.015	0.03	0.008	-0.004
yHMPu5000034681_blastobotrys_americana_160519.final	0.953	0.949	0.004	0.014	0.033	0.942	0.939	0.003	0.015	0.043	0.011	-0.01
yHMPu5000034709_kluyveromyces_aestuarii_160519.final	0.995	0.995	0	0	0.005	0.96	0.96	0	0	0.04	0.035	-0.035
yHMPu5000034710_kluyveromyces_dobzhanskii_160519.final	0.995	0.989	0.006	0.002	0.003	0.97	0.965	0.005	0.004	0.026	0.025	-0.023
yHMPu5000034742_lipomyces_suomiensis_160519.final	0.905	0.893	0.012	0.035	0.06	0.892	0.883	0.009	0.037	0.071	0.013	-0.011
yHMPu5000034748_lipomyces_oligophaga_160519.final	0.882	0.875	0.007	0.042	0.076	0.87	0.866	0.004	0.042	0.088	0.012	-0.012
yHMPu5000034749_lipomyces_mesembrius_160519.final	0.915	0.902	0.013	0.035	0.05	0.912	0.905	0.007	0.035	0.053	0.003	-0.003
yHMPu5000034754_lipomyces_arxii_160519.final	0.914	0.895	0.019	0.038	0.048	0.908	0.9	0.008	0.038	0.054	0.006	-0.006
yHMPu5000034757_lipomyces_doorenjongii_160519.final	0.906	0.893	0.013	0.034	0.06	0.889	0.882	0.007	0.038	0.073	0.017	-0.013
yHMPu5000034758_lipomyces_japonicus_160519.final	0.889	0.874	0.015	0.042	0.069	0.881	0.87	0.011	0.044	0.075	0.008	-0.006
yHMPu5000034760_lipomyces_kononenkoae_160519.final	0.916	0.904	0.012	0.034	0.05	0.907	0.898	0.009	0.037	0.056	0.009	-0.006
yHMPu5000034761_lipomyces_lipofer_160519.final	0.899	0.838	0.061	0.036	0.065	0.897	0.841	0.056	0.042	0.061	0.002	0.004
yHMPu5000034862_zygotorulaspora_florentina_160519.final	0.994	0.993	0.001	0	0.006	0.946	0.946	0	0.003	0.051	0.048	-0.045
yHMPu5000034865_zygosaccharomyces_kombuchaensis_160519.final	0.998	0.997	0.001	0	0.002	0.906	0.905	0.001	0.002	0.092	0.092	-0.09
yHMPu5000034866_zygosaccharomyces_bisporus_160519.final	0.995	0.994	0.001	0.001	0.004	0.922	0.921	0.001	0.002	0.076	0.073	-0.072
yHMPu5000034875_tetrapisispora_fleetii_160519.final	0.984	0.963	0.021	0.004	0.012	0.954	0.933	0.021	0.007	0.039	0.03	-0.027
yHMPu5000034876_tetrapisispora_iriomotensis_160519.final	0.994	0.925	0.069	0.001	0.005	0.969	0.902	0.067	0.001	0.03	0.025	-0.025
yHMPu5000034877_tetrapisispora_namnaonensis_160519.final	0.99	0.967	0.023	0.002	0.008	0.971	0.949	0.022	0.006	0.023	0.019	-0.015
yHMPu5000034881_torulaspora_pretoriensis_160519.final	0.998	0.757	0.241	0.001	0.001	0.94	0.719	0.221	0.003	0.057	0.058	-0.056
yHMPu5000034883_peterozyma_xylosa_160519.final	0.992	0.988	0.004	0.003	0.005	0.974	0.971	0.003	0.003	0.023	0.018	-0.018
yHMPu5000034884_peterozyma_toletana_160519.final	0.989	0.978	0.011	0.005	0.006	0.974	0.963	0.011	0.004	0.022	0.015	-0.016
yHMPu5000034885_ogataea_zsoltii_160519.final	0.995	0.993	0.002	0.002	0.003	0.956	0.954	0.002	0.002	0.042	0.039	-0.039
yHMPu5000034886_ogataea_trehalophila_160519.final	0.993	0.991	0.002	0.002	0.005	0.973	0.971	0.002	0.001	0.026	0.02	-0.021
yHMPu5000034887_ogataea_trehaloabstinens_160519.final	0.988	0.984	0.004	0.003	0.009	0.952	0.95	0.002	0.005	0.043	0.036	-0.034
yHMPu5000034890_ogataea_ramenticola_160519.final	0.99	0.987	0.003	0.001	0.009	0.972	0.971	0.001	0.003	0.025	0.018	-0.016
yHMPu5000034891_ogataea_pini_160519.final	0.993	0.99	0.003	0.003	0.004	0.962	0.96	0.002	0.004	0.034	0.031	-0.03
yHMPu5000034892_ogataea_pilisensis_160519.final	0.992	0.99	0.002	0.003	0.005	0.972	0.971	0.001	0.003	0.025	0.02	-0.02
yHMPu5000034893_ogataea_philodendra_160519.final	0.974	0.971	0.003	0.009	0.017	0.898	0.897	0.001	0.011	0.091	0.076	-0.074
yHMPu5000034897_ogataea_glucozyma_160519.final	0.99	0.936	0.054	0.004	0.006	0.965	0.914	0.051	0.005	0.03	0.025	-0.024
yHMPu5000034899_ogataea_kodamae_160519.final	0.979	0.978	0.001	0.008	0.013	0.903	0.903	0	0.011	0.086	0.076	-0.073
yHMPu5000034901_ogataea_methylivora_160519.final	0.992	0.916	0.076	0.002	0.006	0.968	0.894	0.074	0.005	0.027	0.024	-0.021
yHMPu5000034902_ogataea_minuta_160519.final	0.99	0.987	0.003	0.005	0.005	0.891	0.89	0.001	0.006	0.103	0.099	-0.098
yHMPu5000034903_ogataea_naganishii_160519.final	0.992	0.991	0.001	0.002	0.006	0.971	0.97	0.001	0.004	0.025	0.021	-0.019
yHMPu5000034904_ogataea_nonfermentans_160519.final	0.991	0.814	0.177	0.004	0.005	0.944	0.777	0.167	0.004	0.052	0.047	-0.047
yHMPu5000034918_nakazawaea_holstii_160519.final	0.979	0.972	0.007	0.007	0.014	0.941	0.933	0.008	0.007	0.052	0.038	-0.038
yHMPu5000034932_kuraishia_ogatae_160519.final	0.995	0.995	0	0.001	0.004	0.984	0.983	0.001	0.003	0.013	0.011	-0.009
yHMPu5000034933_kuraishia_molischiana_160519.final	0.99	0.989	0.001	0.006	0.004	0.977	0.976	0.001	0.005	0.018	0.013	-0.014
yHMPu5000034939_komagataella_pseudopastoris_160519.final	0.99	0.988	0.002	0.002	0.008	0.924	0.923	0.001	0.003	0.073	0.066	-0.065
yHMPu5000034946_ambrosiozyma_oregonensis_160519.final	0.987	0.981	0.006	0.002	0.011	0.966	0.96	0.006	0.003	0.031	0.021	-0.02
yHMPu5000034947_ambrosiozyma_philentoma_160519.final	0.987	0.975	0.012	0.004	0.009	0.955	0.946	0.009	0.007	0.038	0.032	-0.029
yHMPu5000034950_citeromyces_hawaiiensis_160519.final	0.969	0.935	0.034	0.011	0.02	0.961	0.932	0.029	0.014	0.025	0.008	-0.005
yHMPu5000034952_citeromyces_siamensis_160519.final	0.949	0.635	0.314	0.022	0.029	0.939	0.637	0.302	0.022	0.039	0.01	-0.01
yHMPu5000034957_hanseniaspora_osmophila_160519.final	0.966	0.941	0.025	0.011	0.023	0.94	0.916	0.024	0.01	0.05	0.026	-0.027
yHMPu5000034963_hanseniaspora_clermontiae_160519.final	0.813	0.805	0.008	0.014	0.173	0.784	0.777	0.007	0.017	0.199	0.029	-0.026
yHMPu5000034967_candida_freyschussii_160519.final	0.99	0.987	0.003	0.001	0.009	0.971	0.969	0.002	0.003	0.026	0.019	-0.017
yHMPu5000034973_danielozyma_ontarioensis_160519.final	0.995	0.993	0.002	0.002	0.003	0.942	0.941	0.001	0.004	0.054	0.053	-0.051
yHMPu5000034974_deakozyma_indianensis_160519.final	0.924	0.92	0.004	0.02	0.056	0.907	0.903	0.004	0.024	0.069	0.017	-0.013
yHMPu5000034978_cyberlindnera_mrakii_160519.final	0.995	0.991	0.004	0.002	0.003	0.978	0.974	0.004	0.002	0.02	0.017	-0.017
yHMPu5000034979_cyberlindnera_misumaiensis_160519.final	0.994	0.984	0.01	0.003	0.003	0.961	0.953	0.008	0.004	0.035	0.033	-0.032
yHMPu5000034986_candida_oregonensis_160519.final	0.995	0.995	0	0.001	0.004	0.955	0.955	0	0.003	0.042	0.04	-0.038
yHMPu5000034988_candida_fructus_160519.final	0.976	0.967	0.009	0.01	0.014	0.935	0.926	0.009	0.018	0.047	0.041	-0.033
yHMPu5000034990_candida_corydali_160519.final	0.987	0.935	0.052	0.006	0.007	0.917	0.87	0.047	0.007	0.076	0.07	-0.069
yHMPu5000034998_cephaloascus_albidus_160519.final	0.992	0.983	0.009	0.003	0.005	0.966	0.958	0.008	0.004	0.03	0.026	-0.025
yHMPu5000034999_cephaloascus_fragrans_160519.final	0.993	0.992	0.001	0.001	0.006	0.972	0.971	0.001	0.003	0.025	0.021	-0.019
yHMPu5000035011_candida_pyralidae_160519.final	0.994	0.992	0.002	0.002	0.004	0.954	0.954	0	0.003	0.043	0.04	-0.039
yHMPu5000035018_candida_canberraensis_160519.final	0.996	0.994	0.002	0.001	0.003	0.975	0.973	0.002	0.001	0.024	0.021	-0.021
yHMPu5000035022_candida_emberorum_160519.final	0.996	0.995	0.001	0.001	0.003	0.966	0.966	0	0.004	0.03	0.03	-0.027
yHMPu5000035031_candida_kruisii_160519.final	0.996	0.892	0.104	0.001	0.003	0.94	0.845	0.095	0.003	0.057	0.056	-0.054
yHMPu5000035032_candida_gatunensis_160519.final	0.991	0.99	0.001	0.004	0.005	0.922	0.921	0.001	0.004	0.074	0.069	-0.069
yHMPu5000035033_candida_cretensis_160519.final	0.996	0.994	0.002	0.002	0.002	0.932	0.931	0.001	0.002	0.066	0.064	-0.064
yHMPu5000035037_candida_montana_160519.final	0.983	0.979	0.004	0.004	0.013	0.939	0.936	0.003	0.011	0.05	0.044	-0.037
yHMPu5000035040_ambrosiozyma_maleeae_160519.final	0.989	0.986	0.003	0.001	0.01	0.961	0.959	0.002	0.003	0.036	0.028	-0.026
yHMPu5000035041_ambrosiozyma_pseudovanderkliftii_160519.final	0.986	0.981	0.005	0.005	0.009	0.969	0.966	0.003	0.005	0.026	0.017	-0.017
yHMPu5000035044_barnettozyma_californica_160519.final	0.987	0.986	0.001	0.005	0.008	0.965	0.963	0.002	0.005	0.03	0.022	-0.022
yHMPu5000035045_barnettozyma_hawaiiensis_160613.final	0.994	0.993	0.001	0.001	0.005	0.967	0.966	0.001	0.003	0.03	0.027	-0.025
yHMPu5000035046_barnettozyma_populi_160613.final	0.992	0.991	0.001	0.002	0.006	0.967	0.966	0.001	0.005	0.028	0.025	-0.022
yHMPu5000035047_barnettozyma_pratensis_160519.final	0.987	0.984	0.003	0.002	0.011	0.948	0.945	0.003	0.007	0.045	0.039	-0.034
yHMPu5000035048_barnettozyma_salicaria_160519.final	0.993	0.937	0.056	0.001	0.006	0.968	0.914	0.054	0.004	0.028	0.025	-0.022
yHMPu5000035242_zygoascus_ofunaensis_160928.final	0.951	0.946	0.005	0.008	0.041	0.943	0.939	0.004	0.008	0.049	0.008	-0.008
yHMPu5000035243_zygoascus_meyerae_160928.final	0.954	0.948	0.006	0.011	0.035	0.945	0.941	0.004	0.013	0.042	0.009	-0.007
yHMPu5000035244_candida_incommunis_160928.final	0.922	0.917	0.005	0.018	0.06	0.906	0.902	0.004	0.023	0.071	0.016	-0.011
yHMPu5000035252_yamadazyma_nakazawae_160928.final	0.989	0.988	0.001	0.003	0.008	0.925	0.924	0.001	0.006	0.069	0.064	-0.061
yHMPu5000035261_candida_ponderosae_160928.final	0.985	0.98	0.005	0.002	0.013	0.971	0.967	0.004	0.006	0.023	0.014	-0.01
yHMPu5000035268_wickerhamomyces_hampshirensis_160928.final	0.997	0.995	0.002	0	0.003	0.977	0.975	0.002	0.001	0.022	0.02	-0.019
yHMPu5000035271_wickerhamomyces_bovis_160928.final	0.996	0.994	0.002	0.001	0.003	0.983	0.982	0.001	0.002	0.015	0.013	-0.012
yHMPu5000035274_wickerhamomyces_alni_160928.final	0.995	0.992	0.003	0.001	0.004	0.976	0.973	0.003	0.002	0.022	0.019	-0.018
yHMPu5000035279_tortispora_starmeri_160928.final	0.871	0.868	0.003	0.032	0.097	0.852	0.85	0.002	0.031	0.117	0.019	-0.02
yHMPu5000035282_trigonopsis_vinaria_160928.final	0.889	0.883	0.006	0.031	0.08	0.875	0.871	0.004	0.032	0.093	0.014	-0.013
yHMPu5000035286_candida_azyma_160928.final	0.995	0.991	0.004	0.001	0.004	0.977	0.973	0.004	0.003	0.02	0.018	-0.016
yHMPu5000035296_priceomyces_carsonii_160928.final	0.997	0.996	0.001	0	0.003	0.933	0.933	0	0	0.067	0.064	-0.064
yHMPu5000035297_priceomyces_castillae_160928.final	0.991	0.981	0.01	0.005	0.004	0.934	0.925	0.009	0.006	0.06	0.057	-0.056
yHMPu5000035301_pichia_terricola_160928.final	0.962	0.96	0.002	0.005	0.033	0.939	0.937	0.002	0.007	0.054	0.023	-0.021
yHMPu5000035302_candida_fragi_160928.final	0.991	0.991	0	0.004	0.005	0.954	0.954	0	0.007	0.039	0.037	-0.034
yHMPu5000035318_hyphopichia_heimii_160928.final	0.996	0.993	0.003	0.003	0.001	0.963	0.962	0.001	0.004	0.033	0.033	-0.032
yHMPu5000035325_cyberlindnera_petersonii_160928.final	0.994	0.99	0.004	0.003	0.003	0.976	0.974	0.002	0.003	0.021	0.018	-0.018
yHMPu5000035335_candida_blattae_160928.final	0.991	0.99	0.001	0.002	0.007	0.95	0.95	0	0.006	0.044	0.041	-0.037
yHMPu5000035629_yueomyces_sinensis_160519.final	0.95	0.927	0.023	0.004	0.046	0.918	0.896	0.022	0.011	0.071	0.032	-0.025
yHMPu5000035633_candida_hispaniensis_160519.final	0.948	0.945	0.003	0.01	0.042	0.938	0.936	0.002	0.011	0.051	0.01	-0.009
yHMPu5000035639_wickerhamomyces_canadensis_160613.final	0.995	0.992	0.003	0.001	0.004	0.972	0.97	0.002	0.003	0.025	0.023	-0.021
yHMPu5000035640_yamadazyma_philogaea_160519.final	0.99	0.99	0	0.003	0.007	0.898	0.898	0	0.005	0.097	0.092	-0.09
yHMPu5000035641_yamadazyma_scolyti_160613.final	0.988	0.987	0.001	0.003	0.009	0.897	0.896	0.001	0.007	0.096	0.091	-0.087
yHMPu5000035643_yarrowia_bubula_160519.final	0.954	0.936	0.018	0.015	0.031	0.945	0.929	0.016	0.02	0.035	0.009	-0.004
yHMPu5000035645_yarrowia_divulgata_160519.final	0.962	0.946	0.016	0.011	0.027	0.958	0.943	0.015	0.011	0.031	0.004	-0.004
yHMPu5000035650_trigonopsis_variabilis_160613.final	0.878	0.871	0.007	0.037	0.085	0.864	0.861	0.003	0.044	0.092	0.014	-0.007
yHMPu5000035651_torulaspora_microellipsoides_160519.final	0.997	0.947	0.05	0	0.003	0.953	0.905	0.048	0.004	0.043	0.044	-0.04
yHMPu5000035652_torulaspora_maleeae_160613.final	0.995	0.995	0	0.001	0.004	0.911	0.911	0	0.001	0.088	0.084	-0.084
yHMPu5000035654_tortispora_ganteri_160519.final	0.896	0.889	0.007	0.029	0.075	0.875	0.868	0.007	0.023	0.102	0.021	-0.027
yHMPu5000035658_starmera_amethionina_160613.final	0.968	0.958	0.01	0.005	0.027	0.918	0.909	0.009	0.017	0.065	0.05	-0.038
yHMPu5000035659_saturnispora_dispora_160519.final	0.942	0.939	0.003	0.01	0.048	0.899	0.897	0.002	0.012	0.089	0.043	-0.041
yHMPu5000035662_meyerozyma_caribbica_160613.final	0.994	0.993	0.001	0.002	0.004	0.915	0.914	0.001	0.005	0.08	0.079	-0.076
yHMPu5000035665_middelhovenomyces_tepae_160613.final	0.967	0.961	0.006	0.011	0.022	0.958	0.954	0.004	0.011	0.031	0.009	-0.009
yHMPu5000035667_kurtzmaniella_cleridarum_160928.final	0.988	0.987	0.001	0.006	0.006	0.969	0.969	0	0.006	0.025	0.019	-0.019
yHMPu5000035670_phaffomyces_opuntiae_160613.final	0.989	0.986	0.003	0.002	0.009	0.949	0.945	0.004	0.011	0.04	0.04	-0.031
yHMPu5000035671_phaffomyces_antillensis_160613.final	0.989	0.987	0.002	0.001	0.01	0.962	0.961	0.001	0.007	0.031	0.027	-0.021
yHMPu5000035672_phaffomyces_thermotolerans_160613.final	0.988	0.986	0.002	0.003	0.009	0.956	0.954	0.002	0.006	0.038	0.032	-0.029
yHMPu5000035673_candida_orba_160613.final	0.989	0.985	0.004	0.002	0.009	0.954	0.951	0.003	0.008	0.038	0.035	-0.029
yHMPu5000035674_kregervanrija_delftensis_160613.final	0.985	0.984	0.001	0.002	0.013	0.944	0.942	0.002	0.003	0.053	0.041	-0.04
yHMPu5000035675_kregervanrija_fluxuum_160613.final	0.988	0.984	0.004	0.002	0.01	0.953	0.949	0.004	0.004	0.043	0.035	-0.033
yHMPu5000035677_kodamaea_ohmeri_160519.final	0.989	0.987	0.002	0.004	0.007	0.958	0.957	0.001	0.007	0.035	0.031	-0.028
yHMPu5000035679_candida_rhagii_160613.final	0.998	0.996	0.002	0.001	0.001	0.959	0.959	0	0.001	0.04	0.039	-0.039
yHMPu5000035681_candida_gotoi_160519.final	0.998	0.995	0.003	0	0.002	0.964	0.964	0	0.001	0.035	0.034	-0.033
yHMPu5000035684_kloeckera_hatyaiensis_160519.final	0.807	0.805	0.002	0.02	0.173	0.792	0.791	0.001	0.022	0.186	0.015	-0.013
yHMPu5000035686_cyberlindnera_saturnus_160519.final	0.993	0.957	0.036	0.002	0.005	0.976	0.941	0.035	0.003	0.021	0.017	-0.016
yHMPu5000035687_cyberlindnera_suaveolens_160613.final	0.995	0.992	0.003	0.002	0.003	0.973	0.97	0.003	0.004	0.023	0.022	-0.02
yHMPu5000035688_cyberlindnera_xylosilytica_160519.final	0.994	0.954	0.04	0.003	0.003	0.974	0.935	0.039	0.005	0.021	0.02	-0.018
yHMPu5000035689_candida_mycetangii_160613.final	0.996	0.992	0.004	0	0.004	0.971	0.968	0.003	0.003	0.026	0.025	-0.022
yHMPu5000035690_candida_vartiovaarae_160613.final	0.994	0.993	0.001	0.001	0.005	0.969	0.968	0.001	0.004	0.027	0.025	-0.022
yHMPu5000035691_candida_salmanticensis_160519.final	0.941	0.937	0.004	0.015	0.044	0.933	0.93	0.003	0.014	0.053	0.008	-0.009
yHMPu5000035695_hanseniaspora_pseudoguilliermondii_160519.final	0.822	0.819	0.003	0.011	0.167	0.806	0.803	0.003	0.012	0.182	0.016	-0.015
yHMPu5000035696_hanseniaspora_singularis_160519.final	0.798	0.796	0.002	0.013	0.189	0.781	0.779	0.002	0.015	0.204	0.017	-0.015
yHMPu5000035699_cyberlindnera_maclurae_160613.final	0.995	0.992	0.003	0.001	0.004	0.97	0.969	0.001	0.004	0.026	0.025	-0.022
yHMPu5000035703_cyberlindnera_americana_160613.final	0.996	0.994	0.002	0.002	0.002	0.982	0.979	0.003	0.002	0.016	0.014	-0.014
yHMPu5000035707_candida_heveicola_160519.final	0.973	0.971	0.002	0.002	0.025	0.931	0.929	0.002	0.007	0.062	0.042	-0.037
yHMPu5000041678_debaryomyces_prosopidis_160928.final	0.999	0.919	0.08	0.001	0	0.939	0.864	0.075	0.001	0.06	0.06	-0.06
yHMPu5000041693_debaryomyces_nepalensis_160928.final	0.999	0.997	0.002	0	0.001	0.946	0.946	0	0.001	0.053	0.053	-0.052
yHMPu5000041713_debaryomyces_maramus_160928.final	0.999	0.996	0.003	0	0.001	0.953	0.951	0.002	0.001	0.046	0.046	-0.045
yHMPu5000041743_candida_hawaiiana_160928.final	0.985	0.984	0.001	0.005	0.01	0.95	0.95	0	0.008	0.042	0.035	-0.032
yHMPu5000041818_magnusiomyces_tetrasperma_160928.final	0.932	0.726	0.206	0.018	0.05	0.928	0.724	0.204	0.016	0.056	0.004	-0.006
yHMPu5000041822_dipodascus_geniculatus_160928.final	0.956	0.89	0.066	0.011	0.033	0.946	0.882	0.064	0.011	0.043	0.01	-0.01
yHMPu5000041824_debaryomyces_subglobosus_160928.final	1	0.998	0.002	0	0	0.95	0.949	0.001	0	0.05	0.05	-0.05
yHMPu5000041829_debaryomyces_fabryi_160928.final	1	0.997	0.003	0	0	0.943	0.942	0.001	0	0.057	0.057	-0.057
yHMPu5000041833_candida_tammaniensis_160928.final	0.986	0.985	0.001	0.004	0.01	0.931	0.93	0.001	0.008	0.061	0.055	-0.051
yHMPu5000041840_candida_wancherniae_160928.final	0.993	0.992	0.001	0.001	0.006	0.923	0.923	0	0.007	0.07	0.07	-0.064
yHMPu5000041855_candida_ascalaphidarum_160928.final	0.989	0.988	0.001	0.004	0.007	0.936	0.936	0	0.007	0.057	0.053	-0.05
yHMPu5000041862_candida_golubevii_160928.final	0.984	0.983	0.001	0.006	0.01	0.956	0.956	0	0.01	0.034	0.028	-0.024
yHMPu5000041863_candida_gorgasii_160928.final	0.991	0.989	0.002	0	0.009	0.939	0.938	0.001	0.003	0.058	0.052	-0.049
zygosaccharomyces_bailii.final	0.993	0.99	0.003	0.003	0.004	0.929	0.927	0.002	0.003	0.068	0.064	-0.064
zygosaccharomyces_rouxii.final	0.997	0.995	0.002	0.002	0.001	0.95	0.949	0.001	0.003	0.047	0.047	-0.046
